# Microglial homeostasis requires balanced CSF-1/CSF-2 receptor signaling

**DOI:** 10.1101/2019.12.23.885186

**Authors:** Violeta Chitu, Fabrizio Biundo, Gabriel G. L. Shlager, Eun S. Park, Ping Wang, Maria E. Gulinello, Solen Gokhan, Harmony C. Ketchum, Kusumika Saha, Michael A. DeTure, Dennis W. Dickson, Zbignew K. Wszolek, Deyou Zheng, Andrew L. Croxford, Burkhard Becher, Daqian Sun, Mark F. Mehler, E. Richard Stanley

**Author notes:** Correspondence: Dr. E. Richard Stanley. ESP: MSB 7.147 Department of Neurosurgery, University of Texas Health Science Center at Houston, 6431 Fannin street, Houston, TX, 77030 USA. KS: Institut Cochin, INSERM U1016, CNRS UMR8104, Université Paris Descartes, Sorbonne Paris Cité, 27 rue du Faubourg St-Jacques, 75014, Paris, France.

## Abstract

*CSF-1R* haploinsufficiency causes adult-onset leukoencephalopathy with axonal spheroids and pigmented glia (ALSP). Previous studies in the *Csf1r^+/-^* mouse model of ALSP hypothesized a central role of elevated cerebral *Csf2* expression. Here we show that monoallelic deletion of *Csf2* rescues most behavioral deficits and histopathological changes in *Csf1r^+/-^* mice by preventing microgliosis and eliminating most microglial transcriptomic alterations, including those indicative of oxidative stress and demyelination. We also show elevation of *Csf2* transcripts and of several CSF-2 downstream targets in the brains of ALSP patients, demonstrating that the mechanisms identified in the mouse model are functional in man. Our data provide new insights into the mechanisms underlying ALSP. Since both increased *CSF2* levels and decreased microglial *Csf1r* expression have also been reported in Alzheimer’s disease and multiple sclerosis, we suggest that the unbalanced CSF-1R/CSF-2 signaling we describe in the present study may contribute to the pathogenesis of other neurodegenerative conditions.

**Highlights:**

- ALSP is a *CSF1R*-deficiency dementia associated with increased *CSF2* expression
- In *Csf1r+/-* ALSP mice CSF-2 promotes microgliosis by direct signaling in microglia
- Targeting *Csf2* improves cognition, myelination and normalizes microglial function
- CSF-2 is a therapeutic target in ALSP
