## Supplemental Table 3 for "Microglial homeostasis requires balanced CSF-1/CSF-2 receptor signaling"

### Sheet: Csf1r_UR
				Supplemental Table 3 (part 1): Gene ontology clustering of transcripts upregulated in Csf1r+/- microglia. Related to Figure 5.
GO TERM: Membrane				GO TERM: Extracellular				GO TERM: Innate immunity				GO TERM: Mitochonrion
ID	Gene Name	Species		ID	Gene Name	Species		ID	Gene Name	Species		ID	Gene Name	Species
Htr2c	5-hydroxytryptamine (serotonin) receptor 2C(Htr2c)	Mus musculus		C1qtnf5	C1q and tumor necrosis factor related protein 5(C1qtnf5)	Mus musculus		Tgtp1	T cell specific GTPase 1(Tgtp1)	Mus musculus		Hemk1	HemK methyltransferase family member 1(Hemk1)	Mus musculus
Arl3	ADP-ribosylation factor-like 3(Arl3)	Mus musculus		Cd63	CD63 antigen(Cd63)	Mus musculus		C1qc	complement component 1, q subcomponent, C chain(C1qc)	Mus musculus		Nme4	NME/NM23 nucleoside diphosphate kinase 4(Nme4)	Mus musculus
Arl4a	ADP-ribosylation factor-like 4A(Arl4a)	Mus musculus		Lynx1	Ly6/neurotoxin 1(Lynx1)	Mus musculus		C1qb	complement component 1, q subcomponent, beta polypeptide(C1qb)	Mus musculus		Sco2	SCO2 cytochrome c oxidase assembly protein(Sco2)	Mus musculus
Arl6	ADP-ribosylation factor-like 6(Arl6)	Mus musculus		1500015O10Rik	RIKEN cDNA 1500015O10 gene(1500015O10Rik)	Mus musculus		Ly86	lymphocyte antigen 86(Ly86)	Mus musculus		Alkbh7	alkB homolog 7(Alkbh7)	Mus musculus
C1qtnf5	C1q and tumor necrosis factor related protein 5(C1qtnf5)	Mus musculus		6030468B19Rik	RIKEN cDNA 6030468B19 gene(6030468B19Rik)	Mus musculus						Apoo	apolipoprotein O(Apoo)	Mus musculus
Cd59b	CD59b antigen(Cd59b)	Mus musculus		Bmp4	bone morphogenetic protein 4(Bmp4)	Mus musculus						Clpp	caseinolytic mitochondrial matrix peptidase proteolytic subunit(Clpp)	Mus musculus
Cd63	CD63 antigen(Cd63)	Mus musculus		Ccl17	chemokine (C-C motif) ligand 17(Ccl17)	Mus musculus						Clybl	citrate lyase beta like(Clybl)	Mus musculus
Cmtm8	CKLF-like MARVEL transmembrane domain containing 8(Cmtm8)	Mus musculus		Ccl24	chemokine (C-C motif) ligand 24(Ccl24)	Mus musculus						Chchd6	coiled-coil-helix-coiled-coil-helix domain containing 6(Chchd6)	Mus musculus
Emc4	ER membrane protein complex subunit 4(Emc4)	Mus musculus		Cck	cholecystokinin(Cck)	Mus musculus						Coq7	demethyl-Q 7(Coq7)	Mus musculus
Kcnip3	Kv channel interacting protein 3, calsenilin(Kcnip3)	Mus musculus		C1qc	complement component 1, q subcomponent, C chain(C1qc)	Mus musculus						Fdx1	ferredoxin 1(Fdx1)	Mus musculus
Lynx1	Ly6/neurotoxin 1(Lynx1)	Mus musculus		C1qb	complement component 1, q subcomponent, beta polypeptide(C1qb)	Mus musculus						Gstk1	glutathione S-transferase kappa 1(Gstk1)	Mus musculus
Nme4	NME/NM23 nucleoside diphosphate kinase 4(Nme4)	Mus musculus		Cst3	cystatin C(Cst3)	Mus musculus						Gpx4	glutathione peroxidase 4(Gpx4)	Mus musculus
Ormdl2	ORM1-like 2 (S. cerevisiae)(Ormdl2)	Mus musculus		Cst7	cystatin F (leukocystatin)(Cst7)	Mus musculus						Jtb	jumping translocation breakpoint(Jtb)	Mus musculus
Rilp	Rab interacting lysosomal protein(Rilp)	Mus musculus		Enho	energy homeostasis associated(Enho)	Mus musculus						Mpc1	mitochondrial pyruvate carrier 1(Mpc1)	Mus musculus
Arhgdig	Rho GDP dissociation inhibitor (GDI) gamma(Arhgdig)	Mus musculus		Folr1	folate receptor 1 (adult)(Folr1)	Mus musculus						Mrps6	mitochondrial ribosomal protein S6(Mrps6)	Mus musculus
Tgtp1	T cell specific GTPase 1(Tgtp1)	Mus musculus		Gzma	granzyme A(Gzma)	Mus musculus						Timm17a	translocase of inner mitochondrial membrane 17a(Timm17a)	Mus musculus
Tm2d3	TM2 domain containing 3(Tm2d3)	Mus musculus		Igf2	insulin-like growth factor 2(Igf2)	Mus musculus
Apoo	apolipoprotein O(Apoo)	Mus musculus		Lepr	leptin receptor(Lepr)	Mus musculus
Cmklr1	chemokine-like receptor 1(Cmklr1)	Mus musculus		Ly86	lymphocyte antigen 86(Ly86)	Mus musculus
Ch25h	cholesterol 25-hydroxylase(Ch25h)	Mus musculus		Mia	melanoma inhibitory activity(Mia)	Mus musculus
Copz2	coatomer protein complex, subunit zeta 2(Copz2)	Mus musculus		Mdk	midkine(Mdk)	Mus musculus
Chchd6	coiled-coil-helix-coiled-coil-helix domain containing 6(Chchd6)	Mus musculus		Nenf	neuron derived neurotrophic factor(Nenf)	Mus musculus
Crb3	crumbs family member 3(Crb3)	Mus musculus		Nrtn	neurturin(Nrtn)	Mus musculus
Cystm1	cysteine-rich transmembrane module containing 1(Cystm1)	Mus musculus		Pon3	paraoxonase 3(Pon3)	Mus musculus
Coq7	demethyl-Q 7(Coq7)	Mus musculus		Pcsk1n	proprotein convertase subtilisin/kexin type 1 inhibitor(Pcsk1n)	Mus musculus
Fermt2	fermitin family member 2(Fermt2)	Mus musculus		Prss23	protease, serine 23(Prss23)	Mus musculus
Folr1	folate receptor 1 (adult)(Folr1)	Mus musculus		Rnaset2a	ribonuclease T2A(Rnaset2a)	Mus musculus
Gstk1	glutathione S-transferase kappa 1(Gstk1)	Mus musculus		Rnaset2b	ribonuclease T2B(Rnaset2b)	Mus musculus
Gpx8	glutathione peroxidase 8 (putative)(Gpx8)	Mus musculus		Sostdc1	sclerostin domain containing 1(Sostdc1)	Mus musculus
Gng10	guanine nucleotide binding protein (G protein), gamma 10(Gng10)	Mus musculus		Spp1	secreted phosphoprotein 1(Spp1)	Mus musculus
Gng3	guanine nucleotide binding protein (G protein), gamma 3(Gng3)	Mus musculus		Serpinf1	serine (or cysteine) peptidase inhibitor, clade F, member 1(Serpinf1)	Mus musculus
Jtb	jumping translocation breakpoint(Jtb)	Mus musculus		Spink8	serine peptidase inhibitor, Kazal type 8(Spink8)	Mus musculus
Kif5a	kinesin family member 5A(Kif5a)	Mus musculus		Sbspon	somatomedin B and thrombospondin, type 1 domain containing(Sbspon)	Mus musculus
Ldhb	lactate dehydrogenase B(Ldhb)	Mus musculus		Sst	somatostatin(Sst)	Mus musculus
Lepr	leptin receptor(Lepr)	Mus musculus		Tac2	tachykinin 2(Tac2)	Mus musculus
Map1lc3a	microtubule-associated protein 1 light chain 3 alpha(Map1lc3a)	Mus musculus		Ttr	transthyretin(Ttr)	Mus musculus
Mapt	microtubule-associated protein tau(Mapt)	Mus musculus		Trem2	triggering receptor expressed on myeloid cells 2(Trem2)	Mus musculus
Mpc1	mitochondrial pyruvate carrier 1(Mpc1)	Mus musculus		Vegfb	vascular endothelial growth factor B(Vegfb)	Mus musculus
Mgll	monoglyceride lipase(Mgll)	Mus musculus		Vtn	vitronectin(Vtn)	Mus musculus
Myh14	myosin, heavy polypeptide 14(Myh14)	Mus musculus
Nenf	neuron derived neurotrophic factor(Nenf)	Mus musculus
Pigp	phosphatidylinositol glycan anchor biosynthesis, class P(Pigp)	Mus musculus
Plp1	proteolipid protein (myelin) 1(Plp1)	Mus musculus
Rdh14	retinol dehydrogenase 14 (all-trans and 9-cis)(Rdh14)	Mus musculus
Syngr1	synaptogyrin 1(Syngr1)	Mus musculus
Timm17a	translocase of inner mitochondrial membrane 17a(Timm17a)	Mus musculus
Tmem107	transmembrane protein 107(Tmem107)	Mus musculus
Tmem141	transmembrane protein 141(Tmem141)	Mus musculus
Tmem147	transmembrane protein 147(Tmem147)	Mus musculus
Tmem14a	transmembrane protein 14A(Tmem14a)	Mus musculus
Tmem37	transmembrane protein 37(Tmem37)	Mus musculus
Tmem42	transmembrane protein 42(Tmem42)	Mus musculus
Tmem59l	transmembrane protein 59-like(Tmem59l)	Mus musculus
Tmem88	transmembrane protein 88(Tmem88)	Mus musculus
Trem2	triggering receptor expressed on myeloid cells 2(Trem2)	Mus musculus
Vegfb	vascular endothelial growth factor B(Vegfb)	Mus musculus
Vkorc1	vitamin K epoxide reductase complex, subunit 1(Vkorc1)	Mus musculus

### Sheet: Csf1r_DR
Supplemental Table 3 (part 2): Gene ontology clustering of transcripts downregulated in Csf1r+/- microglia. Related to Figure 5.
GO TERM: Membrane				GO TERM: Innate immunity				GO TERM: Endosome
ID	Gene Name	Species		ID	Gene Name	Species		ID	Gene Name	Species
Abcd1	ATP-binding cassette, sub-family D (ALD), member 1(Abcd1)	Mus musculus		Cd244	CD244 natural killer cell receptor 2B4(Cd244)	Mus musculus		Rab31	RAB31, member RAS oncogene family(Rab31)	Mus musculus
Abcg3	ATP-binding cassette, sub-family G (WHITE), member 3(Abcg3)	Mus musculus		Fgr	FGR proto-oncogene, Src family tyrosine kinase(Fgr)	Mus musculus		Rab43	RAB43, member RAS oncogene family(Rab43)	Mus musculus
Bcl2	B cell leukemia/lymphoma 2(Bcl2)	Mus musculus		Lyn	LYN proto-oncogene, Src family tyrosine kinase(Lyn)	Mus musculus		Steap4	STEAP family member 4(Steap4)	Mus musculus
Clec4a1	C-type lectin domain family 4, member a1(Clec4a1)	Mus musculus		Nlrx1	NLR family member X1(Nlrx1)	Mus musculus		Ap1g2	adaptor protein complex AP-1, gamma 2 subunit(Ap1g2)	Mus musculus
Clec4e	C-type lectin domain family 4, member e(Clec4e)	Mus musculus		Samhd1	SAM domain and HD domain, 1(Samhd1)	Mus musculus		Anxa2	annexin A2(Anxa2)	Mus musculus
Cd244	CD244 natural killer cell receptor 2B4(Cd244)	Mus musculus		C3	complement component 3(C3)	Mus musculus		Arrdc3	arrestin domain containing 3(Arrdc3)	Mus musculus
Cd300lb	CD300 molecule like family member B(Cd300lb)	Mus musculus		Cfb	complement factor B(Cfb)	Mus musculus		Atg9a	autophagy related 9A(Atg9a)	Mus musculus
Cd300ld	CD300 molecule like family member d(Cd300ld)	Mus musculus		Hck	hemopoietic cell kinase(Hck)	Mus musculus		Cxcr4	chemokine (C-X-C motif) receptor 4(Cxcr4)	Mus musculus
Cd300e	CD300E molecule(Cd300e)	Mus musculus		Irak4	interleukin-1 receptor-associated kinase 4(Irak4)	Mus musculus		Cytip	cytohesin 1 interacting protein(Cytip)	Mus musculus
Cd38	CD38 antigen(Cd38)	Mus musculus		Msrb1	methionine sulfoxide reductase B1(Msrb1)	Mus musculus		Flot2	flotillin 2(Flot2)	Mus musculus
Cd44	CD44 antigen(Cd44)	Mus musculus		Myd88	myeloid differentiation primary response gene 88(Myd88)	Mus musculus		Itgb1	integrin beta 1 (fibronectin receptor beta)(Itgb1)	Mus musculus
Elovl5	ELOVL family member 5, elongation of long chain fatty acids (yeast)(Elovl5)	Mus musculus		Pstpip1	proline-serine-threonine phosphatase-interacting protein 1(Pstpip1)	Mus musculus		Sorl1	sortilin-related receptor, LDLR class A repeats-containing(Sorl1)	Mus musculus
Fgr	FGR proto-oncogene, Src family tyrosine kinase(Fgr)	Mus musculus		Syk	spleen tyrosine kinase(Syk)	Mus musculus		Tlr13	toll-like receptor 13(Tlr13)	Mus musculus
Fcrl5	Fc receptor-like 5(Fcrl5)	Mus musculus		Tlr13	toll-like receptor 13(Tlr13)	Mus musculus
Gpr132	G protein-coupled receptor 132(Gpr132)	Mus musculus		Tlr8	toll-like receptor 8(Tlr8)	Mus musculus
Gpr35	G protein-coupled receptor 35(Gpr35)	Mus musculus
Grk5	G protein-coupled receptor kinase 5(Grk5)	Mus musculus
Grk6	G protein-coupled receptor kinase 6(Grk6)	Mus musculus
Glipr2	GLI pathogenesis-related 2(Glipr2)	Mus musculus
Gramd4	GRAM domain containing 4(Gramd4)	Mus musculus
Iqgap1	IQ motif containing GTPase activating protein 1(Iqgap1)	Mus musculus
Lfng	LFNG O-fucosylpeptide 3-beta-N-acetylglucosaminyltransferase(Lfng)	Mus musculus
Lyn	LYN proto-oncogene, Src family tyrosine kinase(Lyn)	Mus musculus
Nlrx1	NLR family member X1(Nlrx1)	Mus musculus
Nfam1	Nfat activating molecule with ITAM motif 1(Nfam1)	Mus musculus
Ptk2b	PTK2 protein tyrosine kinase 2 beta(Ptk2b)	Mus musculus
Rab31	RAB31, member RAS oncogene family(Rab31)	Mus musculus
Rab3d	RAB3D, member RAS oncogene family(Rab3d)	Mus musculus
Rab43	RAB43, member RAS oncogene family(Rab43)	Mus musculus
Rasgrp4	RAS guanyl releasing protein 4(Rasgrp4)	Mus musculus
Rasgrp2	RAS, guanyl releasing protein 2(Rasgrp2)	Mus musculus
Relt	RELT tumor necrosis factor receptor(Relt)	Mus musculus
Arhgap1	Rho GTPase activating protein 1(Arhgap1)	Mus musculus
Arhgef1	Rho guanine nucleotide exchange factor (GEF) 1(Arhgef1)	Mus musculus
St3gal4	ST3 beta-galactoside alpha-2,3-sialyltransferase 4(St3gal4)	Mus musculus
Steap4	STEAP family member 4(Steap4)	Mus musculus
B4galt5	UDP-Gal:betaGlcNAc beta 1,4-galactosyltransferase, polypeptide 5(B4galt5)	Mus musculus
Galnt6	UDP-N-acetyl-alpha-D-galactosamine:polypeptide N-acetylgalactosaminyltransferase 6(Galnt6)	Mus musculus
Abi1	abl-interactor 1(Abi1)	Mus musculus
Ap1g2	adaptor protein complex AP-1, gamma 2 subunit(Ap1g2)	Mus musculus
Add3	adducin 3 (gamma)(Add3)	Mus musculus
Adcy4	adenylate cyclase 4(Adcy4)	Mus musculus
Adgre4	adhesion G protein-coupled receptor E4(Adgre4)	Mus musculus
Adgre5	adhesion G protein-coupled receptor E5(Adgre5)	Mus musculus
Arrdc3	arrestin domain containing 3(Arrdc3)	Mus musculus
Atg9a	autophagy related 9A(Atg9a)	Mus musculus
B4galnt1	beta-1,4-N-acetyl-galactosaminyl transferase 1(B4galnt1)	Mus musculus
Bin2	bridging integrator 2(Bin2)	Mus musculus
AB124611	cDNA sequence AB124611(AB124611)	Mus musculus
Calhm2	calcium homeostasis modulator 2(Calhm2)	Mus musculus
Capn1	calpain 1(Capn1)	Mus musculus
Capn2	calpain 2(Capn2)	Mus musculus
Ceacam1	carcinoembryonic antigen-related cell adhesion molecule 1(Ceacam1)	Mus musculus
Cers6	ceramide synthase 6(Cers6)	Mus musculus
Cxcr4	chemokine (C-X-C motif) receptor 4(Cxcr4)	Mus musculus
Csgalnact2	chondroitin sulfate N-acetylgalactosaminyltransferase 2(Csgalnact2)	Mus musculus
Csf2rb	colony stimulating factor 2 receptor, beta, low-affinity (granulocyte-macrophage)(Csf2rb)	Mus musculus
Cyp4f16	cytochrome P450, family 4, subfamily f, polypeptide 16(Cyp4f16)	Mus musculus
Cybb	cytochrome b-245, beta polypeptide(Cybb)	Mus musculus
Cyb5r4	cytochrome b5 reductase 4(Cyb5r4)	Mus musculus
Cyth1	cytohesin 1(Cyth1)	Mus musculus
Dock5	dedicator of cytokinesis 5(Dock5)	Mus musculus
Dgat2	diacylglycerol O-acyltransferase 2(Dgat2)	Mus musculus
Def6	differentially expressed in FDCP 6(Def6)	Mus musculus
Dpep2	dipeptidase 2(Dpep2)	Mus musculus
Dpp4	dipeptidylpeptidase 4(Dpp4)	Mus musculus
Enox2	ecto-NOX disulfide-thiol exchanger 2(Enox2)	Mus musculus
Eps8	epidermal growth factor receptor pathway substrate 8(Eps8)	Mus musculus
Fam234a	family with sequence similarity 234, member A(Fam234a)	Mus musculus
Flot2	flotillin 2(Flot2)	Mus musculus
Gjb2	gap junction protein, beta 2(Gjb2)	Mus musculus
Gcnt2	glucosaminyl (N-acetyl) transferase 2, I-branching enzyme(Gcnt2)	Mus musculus
Heg1	heart development protein with EGF-like domains 1(Heg1)	Mus musculus
Hck	hemopoietic cell kinase(Hck)	Mus musculus
Igsf6	immunoglobulin superfamily, member 6(Igsf6)	Mus musculus
Itgal	integrin alpha L(Itgal)	Mus musculus
Itgb1	integrin beta 1 (fibronectin receptor beta)(Itgb1)	Mus musculus
Itgb2	integrin beta 2(Itgb2)	Mus musculus
Itgb7	integrin beta 7(Itgb7)	Mus musculus
Il10ra	interleukin 10 receptor, alpha(Il10ra)	Mus musculus
Il4ra	interleukin 4 receptor, alpha(Il4ra)	Mus musculus
Lrrc8c	leucine rich repeat containing 8 family, member C(Lrrc8c)	Mus musculus
Lmbr1l	limb region 1 like(Lmbr1l)	Mus musculus
Lipe	lipase, hormone sensitive(Lipe)	Mus musculus
Lcp1	lymphocyte cytosolic protein 1(Lcp1)	Mus musculus
Mfsd13a	major facilitator superfamily domain containing 13a(Mfsd13a)	Mus musculus
Map3k7	mitogen-activated protein kinase kinase kinase 7(Map3k7)	Mus musculus
Msn	moesin(Msn)	Mus musculus
Myadm	myeloid-associated differentiation marker(Myadm)	Mus musculus
Myo1g	myosin IG(Myo1g)	Mus musculus
Notch2	notch 2(Notch2)	Mus musculus
Nfatc3	nuclear factor of activated T cells, cytoplasmic, calcineurin dependent 3(Nfatc3)	Mus musculus
Pirb	paired Ig-like receptor B(Pirb)	Mus musculus
Pilrb2	paired immunoglobin-like type 2 receptor beta 2(Pilrb2)	Mus musculus
Plin2	perilipin 2(Plin2)	Mus musculus
Pik3ap1	phosphoinositide-3-kinase adaptor protein 1(Pik3ap1)	Mus musculus
Plscr1	phospholipid scramblase 1(Plscr1)	Mus musculus
Plod3	procollagen-lysine, 2-oxoglutarate 5-dioxygenase 3(Plod3)	Mus musculus
Pstpip1	proline-serine-threonine phosphatase-interacting protein 1(Pstpip1)	Mus musculus
Ptpn1	protein tyrosine phosphatase, non-receptor type 1(Ptpn1)	Mus musculus
Ptprc	protein tyrosine phosphatase, receptor type, C(Ptprc)	Mus musculus
Ripk1	receptor (TNFRSF)-interacting serine-threonine kinase 1(Ripk1)	Mus musculus
Scarb1	scavenger receptor class B, member 1(Scarb1)	Mus musculus
Sell	selectin, lymphocyte(Sell)	Mus musculus
Sema4a	sema domain, immunoglobulin domain (Ig), transmembrane domain (TM) and short cytoplasmic domain, (semaphorin) 4A(Sema4a)	Mus musculus
Stk17b	serine/threonine kinase 17b (apoptosis-inducing)(Stk17b)	Mus musculus
Spn	sialophorin(Spn)	Mus musculus
Sirpb1a	signal-regulatory protein beta 1A(Sirpb1a)	Mus musculus
Sirpb1b	signal-regulatory protein beta 1B(Sirpb1b)	Mus musculus
Scnn1a	sodium channel, nonvoltage-gated 1 alpha(Scnn1a)	Mus musculus
Slc15a4	solute carrier family 15, member 4(Slc15a4)	Mus musculus
Slc16a3	solute carrier family 16 (monocarboxylic acid transporters), member 3(Slc16a3)	Mus musculus
Slc2a6	solute carrier family 2 (facilitated glucose transporter), member 6(Slc2a6)	Mus musculus
Slc35c1	solute carrier family 35, member C1(Slc35c1)	Mus musculus
Slc44a2	solute carrier family 44, member 2(Slc44a2)	Mus musculus
Sorl1	sortilin-related receptor, LDLR class A repeats-containing(Sorl1)	Mus musculus
Sgpp1	sphingosine-1-phosphate phosphatase 1(Sgpp1)	Mus musculus
S1pr4	sphingosine-1-phosphate receptor 4(S1pr4)	Mus musculus
S1pr5	sphingosine-1-phosphate receptor 5(S1pr5)	Mus musculus
Syk	spleen tyrosine kinase(Syk)	Mus musculus
Stom	stomatin(Stom)	Mus musculus
Stx11	syntaxin 11(Stx11)	Mus musculus
Thbd	thrombomodulin(Thbd)	Mus musculus
Tlr13	toll-like receptor 13(Tlr13)	Mus musculus
Tlr8	toll-like receptor 8(Tlr8)	Mus musculus
Tmc6	transmembrane channel-like gene family 6(Tmc6)	Mus musculus
Tmc8	transmembrane channel-like gene family 8(Tmc8)	Mus musculus
Trem1	triggering receptor expressed on myeloid cells 1(Trem1)	Mus musculus
Treml4	triggering receptor expressed on myeloid cells-like 4(Treml4)	Mus musculus
Tnfsf14	tumor necrosis factor (ligand) superfamily, member 14(Tnfsf14)	Mus musculus
Tnfrsf1b	tumor necrosis factor receptor superfamily, member 1b(Tnfrsf1b)	Mus musculus
Tpd52	tumor protein D52(Tpd52)	Mus musculus
