## Supplemental Table 4 for "Microglial homeostasis requires balanced CSF-1/CSF-2 receptor signaling"

### Sheet: Sheet1
Supplemental Table 4: Relative expression of neurotrophic factor transcripts in Csf1r+/-, Csf2+/- and Csf1r+/-; Csf2+/- microglia. Related to Figure 5.
gene_ID	Entrez Gene Name	log2FoldChange.csf1r.wt	padj.csf1r.wt	log2FoldChange.csf2.wt	padj.csf2.wt	log2FoldChange.dblhet.wt	padj.dblhet.wt
Nrtn	Neurturin	2.3753	0.0249442	1.96462	0.0416586	1.07831	0.760144
Nenf	Neudesin	1.91704	7.81296e-05	1.37733	0.00176988	0.291698	0.877074
Mdk	Midkine	1.7186	0.0285213	1.83864	0.00105029	-0.763216	0.751056
Igf2	Insulin-like growth factor 2	1.65287	0.0196359	1.28745	0.0445592	-0.279819	0.910508
Vegfb	Vascular endothelial growth factor B	1.51824	0.00330926	1.32577	0.00855745	0.565752	0.77205
Il6	Interleukin 6	1.70804	0.297041	1.64594	0.500678	2.45489	0.195497
Tgfb2	Transforming growth factor beta 2	1.36357	0.129601	0.949618	0.270569	0.624071	0.820112
Igf1	Insulin-like growth factor 1	1.35515	0.618187	1.86147	0.0122069	1.43243	0.752674
Manf	Mesencephalic astrocyte-derived neurotrophic factor	1.14673	0.081903	0.767791	0.195048	-0.202283	0.929089
Ctf1	Cardiotrophin 1	1.01084	0.692986	1.63807	0.305188	0.795099	0.894429
Pdgfa	Platelet derived growth factor subunit A	0.975313	0.308805	0.94028	0.240157	0.258092	0.929089
Vegfa	Vascular endothelial growth factor A	0.589352	0.790244	1.05197	0.452956	0.619852	0.895355
Pdgfb	Platelet derived growth factor subunit B	0.433049	0.806594	1.34294	0.111088	0.479711	0.875634
Clcf1	Cardiotrophin like cytokine factor 1	0.28728	0.919744	0.856532	0.617489	0.225377	0.963696
Vegfc	Vascular endothelial growth factor C	-0.33534	0.894372	-1.98236	0.183837	-2.25366	0.160888
Il27	Interleukin 27	-0.562123	0.817408	0.00713498	0.998427	0.45165	0.916801
Osm	Oncostatin M	-0.56577	0.869478	0.627572	NA	0.835978	0.875634
Tgfb1	Transforming growth factor beta 1	-1.40219	0.28205	-1.27446	0.271656	-1.12302	0.69235
Pdgfc	Platelet derived growth factor C	NA	NA	NA	NA	1.67846	0.665195
Pdgfd	Platelet derived growth factor subunit D	NA	NA	1.71688	0.035754	1.73698	0.214731
Fgf2	Fibroblast growth factor 2	NA	NA	-0.0321344	0.991477	NA	NA
Fgf18	Fibroblast growth factor 18	NA	NA	0.574834	0.807907	0.227544	0.971476
Gdnf	Glial cell derived neurotrophic factor	NA	NA	NA	NA	NA	NA
Cdnf	Cerebral dopamine neurotrophic factor	NA	NA	NA	NA	NA	NA
Ngf	Nerve growth factor	NA	NA	NA	NA	NA	NA
Bdnf	Brain derived neurotrophic factor	NA	NA	NA	NA	NA	NA
Ntf3	Neurotrophin 3	NA	NA	NA	NA	NA	NA
Ntf4/5	Neurotrophin 4/5	NA	NA	NA	NA	NA	NA
Il11	Interleukin 11	NA	NA	NA	NA	NA	NA
Lif	Leukemia inhibitory factor	NA	NA	NA	NA	NA	NA
Cntf	Ciliary neurotrophic factor	NA	NA	NA	NA	NA	NA
Artn	Artemin	NA	NA	NA	NA	NA	NA
Pspn	Persephin	NA	NA	NA	NA	NA	NA
