## Supplemental Table 5 for "Microglial homeostasis requires balanced CSF-1/CSF-2 receptor signaling"

### Sheet: Csf1rhet
Supplemental Table 5 (Part1): Canonical pathways affected by Csf1r heterozygosity in microglia and effect of Csf2 or combined (Dhet) heterozygosity on the same pathways. Related to Figure 5.
Ingenuity Canonical Pathways	Analysis Name	-log(p-value)	Ratio	z-score	Molecules
RhoGDI Signaling
	Csf1rhet_wt	1.89	0.0641	2.121	ITGB1,ARHGAP9,ARHGDIG,CD44,MYL4,ARHGEF1,GNG3,ARHGAP1,MSN,GNG10
	Csf2het_wt	1.48	0.103	2.138	ITGB1,PPP1R12C,ARPC1B,ARHGDIG,ARHGEF1,ARHGDIB,GNG10,ARHGAP5,GNG11,ARHGAP9,RND3,CFL2,CD44,ACTG1,ITGA4,MSN
	Dhet_wt	0.242	0.0128	NaN	CD44,ITGA4
LXR/RXR Activation
	Csf1rhet_wt	1.92	0.0795	1.89	TTR,C3,VTN,SERPINF1,IL1B,TNFRSF1B,PON3
	Csf2het_wt	2.53	0.148	0.632	C3,MSR1,CD36,SERPINF1,IL18RAP,LYZ,LDLR,IL1RL2,LPL,MYLIP,IL1B,TNFRSF1B,PON3
	Dhet_wt	0.532	0.0227	NaN	LDLR,IL1B
Leukocyte Extravasation Signaling
	Csf1rhet_wt	3.26	0.0782	-2.309	ITGB1,PXN,SPN,PTK2B,CXCR4,ITGAL,ITGB2,ARHGAP9,CYBB,CD44,PRKCH,RASSF5,ARHGAP1,MSN
	Csf2het_wt	4.8	0.151	-3.674	RAP1B,RAC2,SPN,PTK2B,CYBB,VCL,RASSF5,MMP12,ITGA4,ITGB1,PXN,CXCR4,ITGA6,NCF4,ITGAL,ARHGAP5,ITGB2,MAPK14,ARHGAP9,VAV3,PRKCD,NCF2,CD44,PRKCH,PIK3CD,ACTG1,MSN
	Dhet_wt	2.78	0.0447	-2.236	SPN,PTK2B,CD44,CYBB,PIK3R5,Cldn13,ITGAL,ITGA4
NF-kB Signaling
	Csf1rhet_wt	1.38	0.0552	-2.333	MAP3K14,RIPK1,BMP4,MYD88,TLR8,IL1B,MAP3K8,TNFRSF1B,IRAK4
	Csf2het_wt	1.61	0.104	-2.183	SIGIRR,RAF1,MAP3K14,TGFBR1,RRAS,MYD88,TLR8,IRAK3,MALT1,IKBKB,NFKBID,TNIP1,RIPK1,IL1B,PIK3CD,TNFRSF1B,IRAK4
	Dhet_wt	0.491	0.0184	NaN	RRAS,PIK3R5,IL1B
NF-kB Activation by Viruses
	Csf1rhet_wt	1.62	0.0759	-2.449	ITGB1,ITGB2,MAP3K14,RIPK1,PRKCH,ITGAL
	Csf2het_wt	4.05	0.19	-3.357	ITGB1,RAF1,MAP3K14,RRAS,ITGA6,IKBKE,ITGAL,IKBKB,ITGB2,NFKBID,RIPK1,PRKCD,PIK3CD,PRKCH,ITGA4
	Dhet_wt	1.79	0.0506	-2	RRAS,PIK3R5,ITGAL,ITGA4
Tec Kinase Signaling
	Csf1rhet_wt	1.58	0.06	-2.646	ITGB1,PTK2B,LYN,HCK,PRKCH,GNG3,STAT3,FGR,GNG10
	Csf2het_wt	4.3	0.153	-4.583	ITGB1,STAT6,FYN,PTK2B,JAK2,STAT3,FAS,GNG10,FOS,GNG11,RND3,VAV3,PRKCD,HCK,MS4A2,PRKCH,STAT2,PIK3CD,STAT5B,STAT1,ACTG1,FGR,ITGA4
	Dhet_wt	1.43	0.0333	-2.236	FYN,PTK2B,PIK3R5,FGR,ITGA4
HGF Signaling
	Csf1rhet_wt	1.54	0.0667	-2.646	ITGB1,MAP3K14,PXN,Map3k7,PRKCH,MAP3K8,STAT3
	Csf2het_wt	3.62	0.162	-3.357	RAP1B,ITGB1,RAF1,MAP3K14,PXN,RRAS,STAT3,CCND1,FOS,ELF4,ETS2,HGF,PRKCD,Map3k7,PRKCH,PIK3CD,ITGA4
	Dhet_wt	1.4	0.0381	NaN	ELF4,RRAS,PIK3R5,ITGA4
TREM1 Signaling
	Csf1rhet_wt	3.07	0.127	-2.646	ITGB1,TREM1,MYD88,TLR8,Tlr13,IL1B,STAT3
	Csf2het_wt	3.95	0.218	-2.887	ITGB1,SIGIRR,NLRC5,TREM1,MYD88,CIITA,TLR8,NOD1,IL1B,JAK2,STAT3,STAT5B
	Dhet_wt	0.836	0.0364	NaN	NOD1,IL1B
Fcg Receptor-mediated Phagocytosis in Macrophages and Monocytes
	Csf1rhet_wt	2.57	0.0941	-2.828	PXN,PTK2B,SYK,LYN,HCK,PRKCH,FGR,LCP2
	Csf2het_wt	3.16	0.165	-3.742	RAC2,FYN,PXN,ARPC1B,PTK2B,VAV3,SYK,PRKCD,HCK,PRKCH,ACTG1,FCGR3A/FCGR3B,FGR,LCP2
	Dhet_wt	1.69	0.0471	-2	FYN,PTK2B,FCGR3A/FCGR3B,FGR
Acute Phase Response Signaling
	Csf1rhet_wt	3.36	0.0889	-3	MAP3K14,TTR,RIPK1,C3,Saa3,MYD88,SERPINF1,CFB,IL1B,STAT3,TNFRSF1B,RBP1
	Csf2het_wt	5.05	0.17	-3.578	SOCS3,RAF1,MAP3K14,FN1,C3,RRAS,Saa3,MYD88,SERPINF1,IKBKE,CEBPB,STAT3,JAK2,RBP1,FOS,NFKBID,IKBKB,RIPK1,MAPK14,CFB,IL1B,PIK3CD,TNFRSF1B
	Dhet_wt	0.638	0.0222	NaN	RRAS,Saa3,IL1B

### Sheet: Csf2het_specific
Supplemental Table 5 (Part2): Canonical pathways specifically affected by Csf2 heterozygosity in microglia and effect of combined (Dhet) heterozygosity on these pathways. Related to Figure S5.
Ingenuity Canonical Pathways	Analysis Name	-log(p-value)	Ratio	z-score	Molecules
Antioxidant Action of Vitamin C
	Csf1rhet_wt	0.389	0.0366	NaN	PLBD1,CSF2RB,PLA2G7
	Csf2het_wt	2.34	0.146	2.714	PLBD1,NFKBID,IKBKB,CSF2RB,MAPK14,CSF2RA,IKBKE,JAK2,STAT5B,PLA2G7,GSTO1,PLA2G12A
	Dhet_wt	0	0.0122	NaN	PLA2G7
PPAR Signaling
	Csf1rhet_wt	0.358	0.0349	NaN	MAP3K14,IL1B,TNFRSF1B
	Csf2het_wt	2.62	0.151	2.496	PPARG,FOS,NFKBID,IKBKB,MAP3K14,RAF1,IL1RL2,RRAS,IL1B,IKBKE,STAT5B,TNFRSF1B,IL18RAP
	Dhet_wt	1.05	0.0349	NaN	PPARG,RRAS,IL1B
Complement System
	Csf1rhet_wt	4.49	0.261	1	ITGB2,CD59,C3,CFB,C1QC,C1QB
	Csf2het_wt	4.34	0.348	1.633	ITGB2,CD55,CD59,C3,CFB,C1QA,C1QC,C1QB
	Dhet_wt	N/A
iNOS Signaling
	Csf1rhet_wt	0.465	0.0465	NaN	MYD88,IRAK4
	Csf2het_wt	4.34	0.256	-3.162	NFKBID,IKBKB,FOS,MAPK14,MYD88,IKBKE,IRAK3,JAK2,STAT1,IRAK4,IRF1
	Dhet_wt	N/A
IL-3 Signaling
	Csf1rhet_wt	0.751	0.0513	-1	CSF2RB,PTPN6,PRKCH,STAT3
	Csf2het_wt	3.55	0.179	-3.207	RAF1,STAT6,PTPN6,IL3RA,RRAS,JAK2,STAT3,CSF2RB,FOS,PRKCD,PIK3CD,PRKCH,STAT5B,STAT1
	Dhet_wt	0.605	0.0256	NaN	RRAS,PIK3R5
LPS-stimulated MAPK Signaling
	Csf1rhet_wt	0	0.0247	NaN	MAP3K14,PRKCH
	Csf2het_wt	1.95	0.136	-3.317	NFKBID,IKBKB,MAP3K14,RAF1,FOS,MAPK14,RRAS,PRKCD,IKBKE,PRKCH,PIK3CD
	Dhet_wt	0.582	0.0247	NaN	RRAS,PIK3R5
FLT3 Signaling in Hematopoietic Progenitor Cells
	Csf1rhet_wt	0	0.0127	NaN	STAT3
	Csf2het_wt	2.03	0.139	-3.317	STAT6,RAF1,MAPK14,RRAS,FLT3,RPS6KA4,STAT2,PIK3CD,STAT3,STAT5B,STAT1
	Dhet_wt	0.598	0.0253	NaN	RRAS,PIK3R5
Neuroinflammation Signaling Pathway
	Csf1rhet_wt	1.79	0.0536	-1.069	MYD88,NFATC3,TLR8,NFATC1,BCL2,RIPK1,CALB2,TREM2,SYK,MAPT,CYBB,IL1B,Tlr13,IRAK4
	Csf2het_wt	4.48	0.13	-3.772	TGFBR1,TICAM2,HLA-A,NFATC3,TLR8,HLA-DQA1,SLC1A3,JAK2,HLA-DQB1,FAS,BCL2,IKBKB,CYBB,STAT1,PLA2G12A,MYD88,GABBR1,IKBKE,IRAK3,FOS,IRF7,MAPK14,RIPK1,SYK,TREM2,MAPT,S100B,NCF2,IL1B,SLC1A2,PIK3CD,MAPK7,IRAK4,HLA-DRB5
	Dhet_wt	0	0.0115	NaN	CYBB,PIK3R5,IL1B
Dendritic Cell Maturation
	Csf1rhet_wt	0.647	0.0414	-0.816	MAP3K14,LEPR,MYD88,TREM2,IL1B,TNFRSF1B
	Csf2het_wt	3.2	0.138	-3.9	MAP3K14,HLA-A,MYD88,HLA-DQA1,LTB,IKBKE,JAK2,HLA-DQB1,IKBKB,NFKBID,MAPK14,IL1RL2,TREM2,IL1B,PIK3CD,STAT2,STAT1,TNFRSF1B,FCGR3A/FCGR3B,HLA-DRB5
	Dhet_wt	0.58	0.0207	NaN	PIK3R5,IL1B,FCGR3A/FCGR3B
Actin Cytoskeleton Signaling
	Csf1rhet_wt	0.739	0.0412	-0.707	ITGB1,PXN,FLNA,MYH14,MYL4,ARHGEF1,IQGAP1,MSN
	Csf2het_wt	2.04	0.108	-4.025	ITGB1,RAF1,RAC2,PXN,MYH9,FN1,ARPC1B,RRAS,ARHGEF1,IQGAP1,DIAPH1,TIAM2,CYFIP2,CFL2,FLNA,VAV3,PIK3CD,VCL,ACTG1,ITGA4,MSN
	Dhet_wt	1.04	0.0258	-2.236	RRAS,FLNA,PIK3R5,ITGA4,IQGAP3
