## Supplemental Table 6 for "Microglial homeostasis requires balanced CSF-1/CSF-2 receptor signaling"

### Sheet: Csf1r+-
Supplemental Table 6 (Part1): Biological processes affected by Csf1r heterozygosity in microglia and effect of Csf2 or combined (Dhet) heterozygosity on the same processes. Related to Figure 5.
Diseases and Bio Functions	p-Value	Activation z-score	Molecules	# Molecules
Paired-pulse facilitation of synapse
Csf1r+/-	0.0428	2	C3,LYNX1,RAB3D,SYNGR1	4
Csf2+/-		N/A
Csf1r+/-; Csf2+/-		N/A
Degeneration of neurons
Csf1r+/-	0.0244	1.773	ABCD1,ATG7,B4GALNT1,BCL2,FABP3,GPX4,KIF5A,LYNX1,MAPT,NFIL3,PLP1,TNFRSF1B	12
Csf2+/-		N/A
Csf1r+/-; Csf2+/-		N/A
Quantity of cellular protrusions
Csf1r+/-	0.0143	1.59	BCL2,BMP4,CXCR4,KIF5A,MAPT,NEFL,NRTN	7
Csf2+/-		N/A
Csf1r+/-; Csf2+/-		N/A
Microtubule dynamics
Csf1r+/-	0.0181	1.543	ABI1,ATG7,BCL2,BMP4,C3,CCK,CXCR4,FLNA,GALNS,IL1B,ITGB1,KIF3A,KIF5A,LYN,MAPT,MGLL,MYD88,NEFL,NFIB,NRTN,PXN,SEMA4A,STAT3,STMN3,TNFRSF1B,VEGFB,VTN	27
Csf2+/-		N/A
Csf1r+/-; Csf2+/-		N/A
Leukocyte migration
Csf1r+/-	0.00142	-1.556	C3,CD44,CRYAB,CXCR4,IL16,ITGAL,MYD88,PLP1,PTK2B	9
Csf2+/-	1.18e-06	-0.912	C3,CCR2,CD44,CD74,CRYAB,CXCR4,FAS,FPR2,GRK2,IKBKB,IL16,ITGA4,ITGAL,LRRK2,MYD88,MYH9,PIK3CD,PTK2B,PTPRO,SOCS3	20
Csf1r+/-; Csf2+/-	0.00624	-1.461	CD44,ITGA4,ITGAL,PTK2B,Wfdc17	5

### Sheet: Csf2+-
Supplemental Table 6 (Part2): Biological processes specifically affected by Csf2 heterozygosity in microglia and effect of combined (Dhet) heterozygosity on these processes. Related to Figure S5.
Diseases and Bio Functions	p-Value	Activation z-score	Molecules
Inflammation of absolute anatomical region
Csf1r+/-	0.0055	1.455	C3,GPX4,IL1B,MGLL,NFATC1,PLP1,SPP1,TNFRSF1B,TREM2	9
Csf2+/-	0.00538	2.377	ABHD6,C3,CD300LF,GPX4,IKBKB,IL1B,IRF9,LGALS3,MGLL,SPI1,SPP1,STAT1,TNFRSF1B,TREM2,VIM	15
Csf1r+/-; Csf2+/-		N/A
Inflammation of organ
Csf1r+/-	0.0055	1.455	C3,GPX4,IL1B,MGLL,NFATC1,PLP1,SPP1,TNFRSF1B,TREM2	9
Csf2+/-	0.00538	2.377	ABHD6,C3,CD300LF,GPX4,IKBKB,IL1B,IRF9,LGALS3,MGLL,SPI1,SPP1,STAT1,TNFRSF1B,TREM2,VIM	15
Csf1r+/-; Csf2+/-		N/A
Encephalitis
Csf1r+/-	0.0302	0.555	C3,IL1B,MGLL,NFATC1,PLP1,TNFRSF1B,TREM2	7
Csf2+/-	0.0141	1.993	ABHD6,C3,CD300LF,IKBKB,IL1B,IRF9,LGALS3,MGLL,SPI1,STAT1,TNFRSF1B,TREM2,VIM	13
Csf1r+/-; Csf2+/-		N/A
Formation of cellular inclusion bodies
Csf1r+/-	0.0133		ATG7,BCL2,MAPT,NEFL	4
Csf2+/-	0.0148	1.974	ATG7,BCL2,CAST,LRRK2,MAPT,TGM2	6
Csf1r+/-; Csf2+/-		N/A
Flow of blood
Csf1r+/-		N/A
Csf2+/-	0.00895	1.96	CD36,CYBB,HPGDS,SCARB1	4
Csf1r+/-; Csf2+/-	0.0123	N/A	CYBB,SCARB1	2
Quantity of central nervous system cells
Csf1r+/-		N/A
Csf2+/-	0.0384	1.956	ANXA1,B4GALNT1,CXCR4,FYN,GAL,HSPB8,IGF1,IGFBP6,KCNIP3,LRRK2,MAPT,NOTCH2,NRTN,SERPINF1,ST8SIA4,ZBTB18	16
Csf1r+/-; Csf2+/-		N/A
Apoptosis
Csf1r+/-	0.000715	-0.632	B4GALNT1,BCL2,BCL3,BEX3,CAPN1,CASP2,CD44,DDIT4,GPX4,HCLS1,ITGB1,MAPT,MYD88,NR4A1,PAXX,PLP1,PXN,SPN,SPP1,TNFRSF1B,TTR,VEGFB	22
Csf2+/-	0.000175	1.901	B4GALNT1,BCL2,BCL3,BEX3,CASP4,CAST,CD2,CD44,CEBPB,CXCR2,FAS,FLT3,FN1,GAL,GPX4,Gzmb,HCLS1,HPGDS,IGF1,IKBKB,ITGA4,ITGB1,JAK2,LGALS3,MAPK7,MAPT,MCL1,MYD88,NR4A1,PIM1,PITPNA,PRLR,PXN,RAF1,SPN,SPP1,ST8SIA4,STAT1,TICAM2,TNFRSF1B,VEGFB	41
Csf1r+/-; Csf2+/-		N/A
Activation of neuroglia
Csf1r+/-		N/A
Csf2+/-	0.000281	-1.693	ACE,C3,CCR2,CD36,CEBPB,CYBB,GRK2,IL1B,LGALS3,MAPK14,MAPT,STAT1,TREM2	13
Csf1r+/-; Csf2+/-		N/A
Cell movement
Csf1r+/-		N/A
Csf2+/-	0.000547	-1.715	C3,CAMKK2,CCR2,CD44,CD74,CRYAB,CXCR4,DCLK1,FAS,FLNA,FPR2,GRK2,HSPA8,IKBKB,IL16,ITGA4,ITGA6,ITGAL,ITGB1,LRRK2,MAPT,MYD88,MYH9,PIK3CD,PLAUR,PTK2B,PTPRO,RIC8A,RNF7,SOCS3,ST8SIA4,TIAM2	32
Csf1r+/-; Csf2+/-		N/A
Migration of cells
Csf1r+/-	0.0297	-1.497	C3,CD44,CRYAB,CXCR4,FLNA,IL16,ITGAL,ITGB1,MAPT,MYD88,PLP1,PTK2B,RNF7	13
Csf2+/-	0.000275	-1.796	C3,CAMKK2,CCR2,CD44,CD74,CRYAB,CXCR4,DCLK1,FAS,FLNA,FPR2,GRK2,HSPA8,IKBKB,IL16,ITGA4,ITGAL,ITGB1,LRRK2,MAPT,MYD88,MYH9,PIK3CD,PLAUR,PTK2B,PTPRO,RIC8A,RNF7,SOCS3,ST8SIA4,TIAM2	31
Csf1r+/-; Csf2+/-		N/A
Activation of microglia
Csf1r+/-	0.0302	N/A	C3,CYBB,IL1B,MAPT,TREM2	5
Csf2+/-	0.000369	-1.854	ACE,C3,CCR2,CD36,CEBPB,CYBB,GRK2,IL1B,LGALS3,MAPK14,MAPT,TREM2	12
Csf1r+/-; Csf2+/-		N/A
Cell movement of leukocyte cell lines
Csf1r+/-		N/A
Csf2+/-	0.00933	-1.915	C3,IL16,ITGA4,MYH9,PIK3CD,PTK2B,PTPRO	7
Csf1r+/-; Csf2+/-	0.012	N/A	ITGA4,PTK2B,Wfdc17	3
Complexity of dendritic trees
Csf1r+/-	0.0307	N/A	FLNA,ITGB1	2
Csf2+/-	0.00229	-1.967	FLNA,HGF,ITGB1,SORBS2	4
Csf1r+/-; Csf2+/-		N/A
Cellular infiltration by mononuclear leukocytes
Csf1r+/-		N/A
Csf2+/-	0.0271	-1.982	C3,CCR2,CD44,ITGA4	4
Csf1r+/-; Csf2+/-		N/A
Lymphocyte migration
Csf1r+/-	0.023		C3,CD44,CXCR4	3
Csf2+/-	0.0442	-1.982	C3,CD44,CXCR4,ITGA4	4
Csf1r+/-; Csf2+/-		N/A
Activation of cells
Csf1r+/-	0.00727	0	C3,CCK,CYBB,HTR2C,IL1B,LEPR,LYNX1,MAPT,TAC3,TREM2	10
Csf2+/-	0.00136	-2.042	ACE,C3,CCK,CCR2,CD36,CEBPB,CYBB,GRK2,HTR2C,IL1B,JAK2,LGALS3,LRRK2,LSP1,MAPK14,MAPT,NOD1,STAT1,TREM2	19
Csf1r+/-; Csf2+/-		-2.226	ACE,CYBB,IL1B,LSP1,NOD1	5
Migration of mononuclear leukocytes
Csf1r+/-		N/A
Csf2+/-	0.0101	-2.791	BCL2,CSF2RA,CSF2RB,FLT3,FN1,JAK2,PIM1,PTPN1,YWHAZ	9
Csf1r+/-; Csf2+/-		N/A
Inflammatory response
Csf1r+/-	0.00321	-1.457	C3,CYBB,IL1B,Map3k7,MAPT,STAT3,TREM2	7
Csf2+/-	7.16e-05	-2.243	ACE,C3,CCR2,CD36,CEBPB,CYBB,GRK2,IL1B,LGALS3,Map3k7,MAPK14,MAPT,STAT3,TREM2	14
Csf1r+/-; Csf2+/-		N/A
Cell viability of leukocyte cell lines
Csf1r+/-		N/A
Csf2+/-	0.0101	-2.791	BCL2,CSF2RA,CSF2RB,FLT3,FN1,JAK2,PIM1,PTPN1,YWHAZ	9
Csf1r+/-; Csf2+/-		N/A
Cell proliferation of leukocyte cell lines
Csf1r+/-	0.0359	-0.449	BCL2,CD44,CSF2RB,IL1B,LEPR,PPP1R1A,SPP1,SYK,TMC6,TNFRSF1B,TSC22D3	11
Csf2+/-	4.21e-05	-2.858	BCL2,CD44,CD74,CSF2RA,CSF2RB,FES,FLT3,FOS,GADD45B,HIP1,HLA-DQB1,IGF1,IL1B,IL2RG,JAK2,MS4A1,PIM1,PRLR,PRTN3,PTGER4,RAF1,S100a11,SOCS3,SPP1,STAT5B,SYK,TMC6,TNFRSF1B,TSC22D3	29
Csf1r+/-; Csf2+/-		N/A
