## Supplemental Table 7 for "Microglial homeostasis requires balanced CSF-1/CSF-2 receptor signaling"

### Sheet: Csf1rhet
Supplemental Table 7. Genes co-regulated in Csf1r+/- microglia and other models of neurodegenerative disease. Related to Figure 5.
Gene name	ALSP Csf1r+/-	AD PS2-APP 15mo	AD PS2-APP 13mo	AD 5xFAD	AD APPswe/PS1dE9	Tau_ P301S	Mfp-/-	DAMs_AD	DAMs_ALS	CK-p25 early cluster 3	CK-p25 late cluster 6	CK-p25 early cluster 7	Csf1r+/-; Csf2+/-	Entrez Gene Name	Location	Type	Keyword	Function	Association with neurological disease or brain development	Upstream cytokine/ chemokine	References
Cst7	1.88	5.13	3.93	5.14	5.32	6.56	3.06	6.08	3.3	4.43	6.19	3.63	0	cystatin F	Extracellular Space	inhibitor	neurodegeneration	lysosomal cathepsin inhibitor	microglial marker of of ongoing demyelination with concurrent remyelination		[1, 2]
Spp1	2.19	2.04	2.52	5.9	2.94	8.21	0	4.31	4.42	5.21	8.13	5.67	0	secreted phosphoprotein 1	Extracellular Space	cytokine	neurodegeneration	promotes phagocytosis of fragmented cell debris but not axonic or myelin debris			[3]
Ch25h	1.83	2.74	0	4.63	3.07	3.95	0	3.19	4.21	5.33	5.83	6.66	0	cholesterol 25-hydroxylase	Cytoplasm, ER associated	lipid hydroxylase	neurodegeneration	IFN target gene; promotes NLRP3 inflammasome assembly , mitochondrial ROS- and LXR-mediated pathways	Alzheimer's disease (AD) susceptibility gene; promotes demyelination in X-ALD	IFN	[2, 4, 5]
Syngr1	1.91	0	0	1.32	0.97	0	0	1.68	0.94	0	0	0	0	Synaptogyrin	Plasma Membrane	transporter	neurodegeneration	vesicle transport; association with immune-mediated diseases	Schizophrenia and Systemic Lupus Erythematosus (SLE)		[6, 7]
Trem2	1.61	0	0	0	0.75	0	0	1.23	0.15	0	0	0	0	triggering receptor expressed on myeloid cells 2	Extracellular Space	transmembrane receptor	pro-inflammatory	promotes a neurodegenerative phenotype in microglia engulfing dead neurons	Nasu-Hakola disease, AD		[8]
Hmgn1	1.34	0	0	0	0	0	0	0	0.2	0	0	2.19	0	High-mobility group nucleosome binding domain 1	Nucleus	transcription regulator	pro-inflammatory	nucleosome remodeling; alarmin	located in the Down Syndrome chromosome region (DCR) and overexpressed in Down syndrome		[9, 10]
Cryab	1.86	0	1.38	0	0	0	0	0	0	0	0	0	0	crystallin alpha B	Cytoplasm	other	neurodegeneration	endogenous agonist for Toll-like receptor (TLR) 2	cytoplasmic inclusions in glial cells of PD		[11, 12]
Ptpn1	-1.54	0	0	0	-0.26	0	0	-1.16	0	0	0	0	-1.51	protein tyrosine phosphatase 1B	Cytoplasm	tyrosine phosphatase	pro-inflammatory	increases NO, TNF-α, iNOS, and IL-6 production by microglia			[13]
Capn2	-1.63	0	0	0	0	0	0	0	0	0	-3.32	-3.69	0	calpain 2	Cytoplasm	peptidase	pro-inflammatory	promotes IL-6, TNFα production			[14-16]
Themis2	-2.39	0	0	0	-0.39	0	0	0	0	0	0	0	-2.02	thymocyte selection associated family member 2	Cytoplasm	other	pro-inflammatory	promotes LPS-induced TNFα production in macropahges			[17]
Map3k8	-2.44	0	0	0	0	0	0	0	0	0	0	-4.59	0	mitogen-activated protein kinase kinase kinase 8	Cytoplasm	serine/threonine kinase	pro-inflammatory	promotes production of TNFα, iNOS in glial cultures		IL-17	[18]
Vegfb	1.52	0	0	0	0.28	0	0	1.32	0.34	0	0	-3.24	0	vascular endothelial growth factor B	Extracellular Space	growth factor	neuroprotection	stimulates neurogenesis			[19, 20]
Cck	4.39	0	0	2.86	1.61	0	0	0	0	0	0	0	0	colecystokinin	Extracellular Space	other	anti-inflammatory	anti-inflammatory; modulates neuronal activity			[21]
Nenf	1.92	0	0	0	0.53	0	0	0	0.57	0	0	0	0	neudesin neurotrophic factor	Extracellular Space	growth factor	neurotrophic	neurotrophic factor, anxiolytic, apetite suppressant			[22]
Pon3	1.49	0	0	0	0	0	0	0.83	0.17	0	0	0	0	paraoxonase 3	Extracellular Space	paraoxonase	anti-inflammatory	protects lipoproteins against oxidation			[23]
Vkorc1	1.42	0	0	0	0.65	0	0	1.34	-0.19	0	0	0	0	vitamin K epoxide reductase complex subunit 1	Cytoplasm	enzyme	anti-inflammatory	reduction of vitamin K2,3-epoxide to vitamin K hydroquinone	possible link to autism spectrum disorders (ASD), antioxidant		[24]
Mdk	1.72	0	0	0	0	0	0	0	0.71	0	0	0	0	midkine	Extracellular Space	growth factor	neuroprotection	neurotrophic factor	Schizophrenia		[25, 26]
Igf2	1.65	0	0	0	0	0	0	0	0	0	0	3.03	0	insulin like growth factor 2	Extracellular Space	growth factor	neuroprotection				[27]
Ormdl2	1.24	0	0	0	0.18	0	0	0	0	0	0	0	0	ORMDL sphingolipid biosynthesis regulator 2	Cytoplasm	other	anti-inflammatory	inhibits ceramide byosinthesis during IL-1-mediated sterile inflammation		IL-1, OSM	[28]
Gramd4	-2.15	0	0	0	-0.17	0	0	0	0	-3.42	-3.26	-3.78	-1.83	GRAM domain containing 4	ER, mitochondria	inhibitor	anti-inflammatory	down regulator of TLR9 trafficking, anti-inflammatory, pro-apoptotic			[29]
Klf2	-2.23	0	0	-1.62	-1.67	0	0	-4.18	0	0	0	-3.66	-2.59	Kruppel like factor 2	Nucleus	transcription	anti-inflammatory	promotes the silent clearance of apoptotic cells			[30]
Clec4a1	-2.51	0	0	0	-0.71	0	0	0	0	-2.67	-2.63	-2.79	-3.49	C-type lectin domain family 4, member a1	Nucleus	lectin	neuroprotection	regulation of the anti-MOG antibody response, protection from EAE			[31]
Il16	-1.44	0	0	0	-0.79	-1.38	0	-1.74	0	0	0	0	0	interleukin 16	Extracellular Space	cytokine	neuroprotection	candidate for neuroprotection against kainate excytotoxicity			[32]
Tsc22d3	-2.31	0	0	0	-0.94	0	0	-1.81	-1.72	0	0	0	0	TSC22 domain family member 3	Nucleus	transcription regulator	anti-inflammatory	anti-inflammatory, LPS desensitization; induced by IL-10		IL-10	[33, 34]
Pirb	-2.45	0	0	-2.05	-0.74	0	0	0	0	0	0	-4.08	-1.89	paired Ig-like receptor B	Plasma Membrane	transmembrane receptor	anti-inflammatory	MHCI and myelin-associated factors receptor, inhibits chemokine signaling		MIP1-α, MIP-2	[35]
Ddit4	-2.88	0	0	0	1.48	0	0	0	0	-2.64	-2.57	-2.79	0	DNA damage inducible transcript 4	Cytoplasm	inhibitor	anti-inflammatory	mTOR inhibitor, promotes mitophagy and anti-inflammatory reprogramming downstream of IL-10		IL-10	[36]
Csf1r	0	0	0	0	-0.79	0	0	-0.47	-0.45	0	0	0	0	colony stimulating factor 1 receptor	Plasma membrane	tyrosine kinase	anti-inflammatory	regulates the survival, proliferation, differentiation, migration and trophic phenotype of tissue macrophages	ALSP	CSF-1, IL-34	[37-39]
Samhd1	-1.36	0	-0.65	0	-0.21	0	0	0	0	0	0	0	-2.1	SAM and HD domain containing deoxynucleoside triphosphate triphosphohydrolase 1	Nucleus	enzyme	anti-inflammatory	IFN target gene, anti-inflammatory	Aicardi–Goutières syndrome (IFNα- related encephalopathy)	IFN	[5, 40]
Il4ra	-1.58	0	0	0	-0.27	0	0	0	-0.24	0	0	0	0	interleukin 4 receptor alpha chain	Plasma Membrane	transmembrane receptor	anti-inflammatory	suppresses inflammatory activation of microglia, protects neurons from oxidative stress			[41]
Mknk2	-1.86	0	0	0	-0.62	0	0	-1.59	0.69	0	0	0	0	MAP kinase-interacting serine/threonine-protein kinase 2	Cytoplasm	serine/threonine kinase	anti-inflammatory	suppresses NFkB activation in macrophages			[42]
Tnfrsf1b	-1.87	0	0	0	-0.34	0	0	-1.59	0	0	0	0	0	TNF receptor superfamily member 1B	Plasma Membrane	transmembrane receptor	anti-inflammatory	promotes MDSC immune supprression, suppresses autoimmune demyelinaton		TNF	[43, 44]
Cytip	-1.91	0	0	0	1.47	0	0	0	0	-3.15	0	-3.39	-2.28	cytohesin 1 interacting protein	Cytoplasm	other	anti-inflammatory	inhibits DC contact to T cells; anti-inflammatory			[45]
Lmbr1l	-2.25	0	0	0	0	0	0	0	0	-3.48	0	-3.96	0	limb development membrane protein 1 like	Plasma Membrane	transmembrane receptor	anti-inflammatory	receptor for lipocalin, an anti-inflmammatory and anti-microbial protein			[46]
Klf10	-2.29	0	0	0	-0.68	0	0	0	0	0	0	-3.84	0	Kruppel-like transcriptional factor 10	Nucleus	transcription regulator	anti-inflammatory	promotes microglial quiescence		TGFβ	[47]
Il10ra	-1.22	0	0	0	0	0	0	-1.28	0	0	0	0	0	interleukin 10 receptor subunit alpha	Plasma Membrane	transmembrane receptor	anti-inflammatory	macrophage deactivation			[48]
Usp4	-1.29	0	0	0	-0.24	0	0	0	0	0	0	0	0	ubiquitin specific peptidase 4	Nucleus	peptidase	anti-inflammatory	de-ubuquitinase, anti-inflammatory			[49]
Notch2	-1.36	0	0	0	-0.53	0	0	0	0	0	0	0	0	notch 2	Plasma Membrane	transcription regulator	anti-inflammatory	suppresses Csf3 expression			[50]
Slc15a4	-1.41	0	0	0	-0.55	0	0	0	0	0	0	0	0	solute carrier family 15 member 4	Cytoplasm	transporter	anti-inflammatory	inhibits TLR9, cathepsins B and L, antiinflammatory			[51]
Ptpn6	-1.49	0	0	0	0	0	0	0	-0.18	0	0	0	0	protein tyrosine phosphatase, non-receptor type 6	Cytoplasm	tyrosine phosphatase	anti-inflammatory	downregulator of microglia activation			[52, 53]
Arhgef1	-1.54	0	0	0	-0.37	0	0	0	0	0	0	0	0	Rho guanine nucleotide exchange factor 1	Cytoplasm	other	anti-inflammatory	inhibits α5β1-mediated MMP expression by macrophages; regulates GPCR signaling			[54]
Syk	-1.56	0	0	0	-0.58	0	0	0	0	0	0	0	0	spleen associated tyrosine kinase	Cytoplasm	tyrosine kinase	neuroprotection	supresses CR3-mediated myelin over-phagocytosis			[55]
Ceacam1	-1.81	0	0	0	0	-2	0	0	0	0	0	0	-1.7	carcinoembryonic antigen-related cell adhesion molecule 1	Plasma Membrane	transmembrane receptor	anti-inflammatory	anti-inflammatory			[56]
Stat3	-1.82	0	0	0	0	0	0	0	-0.22	0	0	0	0	signal transducer and activator of transcription 3	Nucleus	transcription regulator	neuroprotection	mediates IL-10 signaling		IL-10	[57, 58]
Nlrx1	-2.23	0	0	0	0	0	0	0	0	0	0	-4.26	0	NLR family member X1	Cytoplasm	other	anti-inflammatory	anti-inflammatory NOD-like receptor			[59]
Tgfbi	-2.48	0	0	0	-0.72	0	0	0	0	0	0	0	-2.73	transforming growth factor beta induced	Extracellular Space	other	anti-inflammatory	mediates endotoxin tolerance		TGF-β	[60]
Sst	3.34	0	0	0	0	0	0	0	1.85	0	0	0	0	somatostatin	Extracellular Space	other	immunoregulatory	increases chemotaxis and Aβ uptake			[61]
Ifi27	2.12	0	0	0	0.36	0	0	0	0	0	0	0	0	interferon, alpha-inducible protein 27	Cytoplasm	other	immunoregulatory			IFN
Tlr13	-1.3	0	0	0	-0.37	0	0	0	0	0	0	0	0	toll-like receptor 13	Cytoplasm	other	immunoregulatory	receptor for bacterial ssRNA			[62]
Sash3	-1.36	0	0	0	-0.67	0	0	-1.64	0	0	0	0	0	SAM and SH3 domain containing 3	Cytoplasm	other	immunoregulatory	necessary for adaptive immunity			[63]
Fabp3	1.76	0	0	0	3.45	0	0	0	3.32	0	3.56	0	0	fatty acid binding protein 3	Cytoplasm	transporter	mitochondrial function	intracellular lipid trafficking, mitochondrial fitness
Apoo	2.14	0	0	0	0.31	0	0	0	0	0	-2.84	2.49	0	apolipoprotein O	Extracellular Space	fatty acid metabolism	mitochondrial function	promotes mitochondrial dysfunction through accumulation of lipotoxic byproducts and ROS production			[64]
Coq7	1.87	0	0	0	0.67	0	0	0	0	2.07	0	0	0	coenzyme Q7, hydroxylase	Cytoplasm	ubiquinone hydroxylase	mitochondrial function	favors mitochondrial aging and decreases lifespan			[65]
Chchd6	1.87	0	2.02	0	0.29	0	0	0	0	0	0	-2.82	0	coiled-coil-helix-coiled-coil-helix domain containing 6	Mitochondria	other	mitochondrial function	mitochondrial cristae integrity			[66]
Chchd10	1.83	0	0	0	1.08	0	0	0	0	0	0	0	0	coiled-coil-helix-coiled-coil-helix domain containing 10	Cytoplasm	other	mitochondrial function	suppresses intramitochondrial iron accumulation	association with Parkinson's disease, FTD, motor neuron disease		[67]
Timm17a	1.35	0	0	0	0.24	0	0	0	0	0	0	0	0	translocase of inner mitochondrial membrane 17A	Mitochondria	transporter	mitochondrial function	essential for mitochondrial function			[68]
Sh3bp5	-1.36	0	0	0	-0.26	0	0	0	0	0	0	0	0	SH3 domain binding protein 5	Cytoplasm	other	mitochondrial function	Rab11 GEF, mediates fatty acid-induced mitochondrial toxicity			[69, 70]
Nr4a1	-2.25	0	0	0	0	0	0	0	0	0	0	-4.29	-2.71	nuclear receptor subfamily 4 group A member 1	Nucleus	ligand-dependent nuclear receptor	mitochondrial function	maintenance of a resting and noninflammatory microglia phenotype; mitochondria biogenesis and function	association with neurodevelopmental disabilities		[71-73]
Cyp4f16	-1.85	0	0	0	0	0	0	0	0	-2.19	-2.66	-2.67	-2.07	cytochrome P450, family 4, subfamily f, polypeptide 16	Cytoplasm	lipid hydroxylase	metabolism
Eno3	-1.59	0	0	0	-0.33	0	0	0	0	0	0	-4.41	-3.55	enolase 3	Cytoplasm	enzyme	metabolism	glycolysis	candidate region for Asperger syndrome		[74]
Aldh4a1	-1.92	0	0	0	0	0	0	0	0	-4.31	0	-4.26	0	aldehyde dehydrogenase 4 family member A1	Cytoplasm	dehydrogenase	metabolism	Proline catabolism
Acss1	-1.39	0	0	0	-0.33	0	0	0	0	0	0	0	0	ATP binding cassette subfamily G member 3	Cytoplasm	enzyme	metabolism	key role in energy production and thermoregulation
Ampd3	-1.83	0	0	0	0	0	0	0	0	0	0	-5.01	0	adenosine monophosphate deaminase 3	Cytoplasm	enzyme	metabolism	adenylate catabolism
Gsr	-2.01	0	0	0	0	0	0	0	0	0	0	-3.84	0	glutathione-disulfide reductase	Cytoplasm	enzyme	metabolism	oxidative stress defense
Api5	-1.71	0	0	0	0	0	0	0	-0.28	0	0	0	0	apoptosis inhibitor 5	Cytoplasm	other	apoptosis	anti-apoptotic
Casp2	-1.91	0	0	0	-0.4	0	0	0	0	0	0	0	0	caspase 2	Cytoplasm	peptidase	apoptosis	pro-apoptotic
Stk17b	-1.96	0	0	0	0	0	0	0	-0.06	0	0	0	0	serine/threonine kinase 17b	Nucleus	serine/threonine kinase	apoptosis	pro-apoptotic kinase			[75]
Rassf5	-2.26	0	0	0	-0.39	0	0	0	0	0	0	0	0	Ras association domain family member 5	Plasma Membrane	other	apoptosis	mediator of death receptor apoptotic signaling	differentially methylated in cerebral palsy		[76, 77]
Myl4	3.79	0	0	0	0.27	0	0	0	0	0	0	0	0	myosin light chain 4	Cytoplasm	other	cytoskeleton
Ttc3	1.48	0	0	0	0.38	0	0	0	0.24	0	0	0	0	tetratricopeptide repeat domain 3	Cytoplasm	enzyme	cytoskeleton	regulator of actin polymerization	mutated in late onset AD; part of DCR		[78, 79]
Eps8	-1.5	0	0	0	-0.54	0	0	0	0	-2.88	-2.84	-2.97	-2.3	epidermal growth factor receptor pathway substrate 8	Plasma membrane	peptidase	cytoskeleton	promotes phagocytosis			[80]
Cnn2	-1.54	-1.05	0	-2.41	-0.76	0	0	0	0	0	0	0	0	calponin 2	Cytoplasm	other	cytoskeleton	suppressor of phagocytosis and migration			[81]
Pxn	-1.58	0	0	0	-0.29	0	0	-1.54	0	0	0	0	0	paxillin	Cytoplasm	other	cytoskeleton	promotes chemotaxis, uptake of myelin debris, autophagy			[82, 83]
Lcp1	-1.52	0	0	0	-0.5	0	0	0	0	0	0	0	0	lymphocyte cytosolic protein 1	Cytoplasm	other	cytoskeleton	regulation of actin organization in microglia		CSF-1
Myadm	-1.55	0	0	0	-0.2	0	0	0	0	0	0	0	0	myeloid associated differentiation marker	Nucleus	other	cytoskeleton	regulator of Rac1 localization and cell migration			[84]
Hcls1	-1.63	0	0	0	0	0	0	0	-0.21	0	0	0	0	hematopoietic cell-specific Lyn substrate 1	Cytoplasm	other	cytoskeleton	cell migration			[85]
Myo1g	-2.45	0	0	0	-0.43	0	0	0	0	0	0	0	-2.76	myosin IG	Cytoplasm	other	cytoskeleton	promotes phagocytosis			[86]
Itgb7	-2.1	0	0	0	0	0	0	0	0	-2.28	-2.24	-2.4	-2.51	integrin subunit beta 7	Plasma Membrane	transmembrane receptor	adhesion	adhesion
Add3	-1.23	0	0	0	-0.21	0	0	0	-0.05	0	0	0	0	γ-adducin	Cytoplasm	other	adhesion	stabilization of membrane cytoskeleton and cell-cell junctions	bipolar disorder, cerebral palsy		[87, 88]
St3gal4	-1.41	0	0	0	0	0	0	0	0	0	0	-4.2	0	ST3 beta-galactoside alpha-2,3-sialyltransferase 4	Cytoplasm	enzyme	adhesion	promotes CCL5 binding and monocyte extravasation		CCL5	[89]
Cd63	1.56	0.91	0	0	1.03	2.39	0	2.33	1.6	0	2.21	0	0	CD63 molecule	Plasma membrane	other	signaling	interaction with integrins, inhibits migration			[90]
Arl3	1.56	0	0	0	0.26	0	0	1.01	0	0	0	-3.72	0	ADP ribosylation factor like GTPase 3	Cytoplasm	GTPase	signaling	enhancer of STAT3 signaling		IL-6	[91]
Pcp4l1	1.9	0	0	0	0	0	0	0	2.16	0	0	0	0	Purkinje cell protein 4	Cytoplasm	other	signaling	brain development, spatial and motor learning	located within the DCR		[92]
Lepr	1.68	0	0	0	0	0	0	0	1.52	0	0	0	0	leptin receptor	Plasma Membrane	transmembrane receptor	signaling
Lyn	-1.16	0	0	0	-0.24	0	0	-1.26	0	0	0	0	0	LYN proto-oncogene, Src family tyrosine kinase	Cytoplasm	tyrosine kinase	signaling	protein tyrosine kinase
Hck	-1.27	0	0	0	-0.76	0	0	-1.07	0	0	0	0	0	HCK proto-oncogene, Src family tyrosine kinase	Cytoplasm	tyrosine kinase	signaling	protein tyrosine kinase
Grk6	-1.76	0	0	0	0	0	0	0	-0.18	0	0	-3.87	-1.51	G protein-coupled receptor kinase 6	Plasma Membrane	serine/threonine kinase	signaling	regulates the sensitivity of some GPCRs	decreased expression in schizophrenia		[93]
Nfam1	-2.03	0	0	0	-0.67	0	0	-1.16	0	0	0	0	0	NFAT activating protein with ITAM motif 1	Plasma Membrane	transmembrane receptor	signaling	ITAM-containing receptor
Rasgrp4	-2.54	0	0	0	-0.71	0	0	0	0	0	0	-4.74	0	RAS guanyl releasing protein 4	Cytoplasm	guanine nucleotide exchage factor	signaling	Ras GEF			[94]
Igsf6	-1.35	0	0	0	0	0	0	0	0	0	0	-5.64	0	immunoglobulin superfamily member 6	Plasma Membrane	transmembrane receptor	signaling
Rasa3	-1.41	0	0	0	-0.24	0	0	0	0	0	0	0	0	RAS p21 protein activator 3	Plasma Membrane	other	signaling	Ras and Rap GAP, regulates integrin signaling			[95]
Lcp2	-1.43	0	0	0	0	0	0	-1.05	0	0	0	0	0	lymphocyte cytosolic protein 2	Cytoplasm	other	signaling	signaling adaptor for CSF-1R and GM-CSFR beta		CSF-1, GM-CSF	[95] [96]
F10	-2.12	0	0	0	-0.79	0	0	0	0	0	0	0	-3.51	coagulation factor X	Extracellular Space	protease	signaling	anti-inflammatory signaling in macrophages			[97]
Relt	-2.23	0	0	0	0	0	0	0	0	0	0	-4.02	0	RELT, TNF receptor	Plasma Membrane	transmembrane receptor	signaling				[98]
Rnf7	1.43	0	1.49	0	0	0	0	0	0.22	0	0	0	0	ring finger protein 7	Nucleus	ubiquitin ligase	ubiquitination	ubiquitin ligase, ROS scavenger, anti-apoptotic			[99]
Shkbp1	-1.46	0	0	0	-0.29	0	0	0	0	0	0	0	0	SH3KBP1 binding protein 1	Cytoplasm	other	ubiquitination	suppresses Cbl-mediated EGFR degradation		EGFR	[100]
Klhl2	-1.55	0	0	0	0	0	0	0	0	0	0	-2.64	0	kelch like family member 2	Cytoplasm	other	ubiquitination	ubiquitinates WNK kinases	neuroticism-associated locus		[101, 102]
Stk40	-1.62	0	0	0	0	0	0	0	0	0	0	-4.53	0	serine/threonine kinase 40	Cytoplasm	pseudokinase	ubiquitination	putative modulator of substrate ubiquitination			[103]
Folr1	1.91	0	0	0	0.56	0	0	0	0	0	0	0	0	folate receptor 1	Plasma Membrane	transporter	transporter		leukoencephalopathy		[104]
Abcg3	-1.76	0	0	0	0	0	0	0	0	-3.45	-3.29	-3.51	0	ATP binding cassette subfamily G member 3	Plasma Membrane	transporter	transporter	possible role in peptide transport
Ldlrap1	-1.46	0	0	0	0	0	0	0	0	0	0	-4.98	0	low density lipoprotein receptor adaptor protein 1	Cytoplasm	transporter	transporter	adaptor, mediates LDLR internalization
Stard5	-1.65	0	0	0	0	0	0	0	0	0	0	-4.56	0	StAR related lipid transfer domain containing 5	Cytoplasm	transporter	transporter
Slc35c1	-2	0	0	0	0	0	0	0	0	0	0	-4.65	0	solute carrier family 35 member C1	Cytoplasm	transporter	transporter	GDP-fucose transporter
Slc44a2	-2.15	0	0	0	0	0	0	0	-0.23	0	0	0	0	solute carrier family 44 member 2	Extracellular Space	transporter	transporter	transporter of choline and organic cations
Pbx4	5.95	0	0	0	0	0	0	0	1.99	0	0	0	0	PBX homeobox 4	Nucleus	transcription regulator	transcription regulator
Mbd2	-1.27	0	0	0	0.21	0	0	0	-0.5	-2.76	0	-3.06	0	methyl-CpG binding domain protein 2	Nucleus	transcription regulator	transcription regulator
Jarid2	-1.96	0	0	0	-0.18	0	0	0	0	0	0	-5.91	0	jumonji and AT-rich interaction domain containing 2	Nucleus	transcription regulator	transcription regulator
Nfatc3	-1.54	0	0	0	0	0	0	0	-0.34	0	0	0	0	nuclear factor of activated T-cells 3	Nucleus	transcription regulator	transcription regulator
Fundc2	1.68	0	0	0	0.23	0	0	1.45	0.86	0	0	0	0	FUN14 domain containing 2	Cytoplasm	other	other
Rad51b	2.32	1.05	0	0	0	0	0	0	0	-2.01	0	3.06	0	Rad 51 paralog B	Nucleus	enzyme	other	DNA repair	mutated in Parkinson's disease		[105]
Cetn4	2	0	0	0	0.17	0	0	0	1.49	0	0	0	0	centrin 4	Cytoplasm	other	other	ciliogenesis			[106]
B230217C12Rik	2.76	0	0	0	0.37	0	0	0	0	0	0	0	0	RIKEN cDNA B230217C12 gene	Other	other	other
Gm3591	2.71	0	0	0	0	0	0	0	2.64	0	0	0	3.14	predicted gene 3591	Other	other	other
Rsph9	1.85	0	0	0	0.52	0	0	0	0	0	0	0	0	radial spoke head 9 homolog	Other	other	other
Pih1d2	1.73	0	0	0	0	0	0	0	2.24	0	0	0	0	PIH1 domain containing 2	Other	other	other
Pigp	1.66	0	0	0	0	0	0	0	0.73	0	0	0	0	phosphatidylinositol glycan anchor biosynthesis class P	Cytoplasm	enzyme	other		overexpressed in Down sydrome		[107]
Mt3	1.66	0	0	0	0	0	0	0	1.99	0	0	0	0	metallothionein 3	Cytoplasm	other	other
Tmem107	1.61	0	0	0	0.42	0	0	0	0	0	0	0	0	transmembrane protein 107	Extracellular Space	other	other
Clybl	1.6	0	0	0	0.24	0	0	0	0	0	0	0	0	citrate lyase beta like	Cytoplasm	enzyme	other
Xlr	1.6	0	0	0	0.23	0	0	0	0	0	0	0	0	zinc finger protein 705A	Other	other	other
Gpx4	1.53	0	0	0	0.23	0	0	0	0	0	0	0	0	glutathione peroxidase 4	Cytoplasm	enzyme	other	redox defense, inhibitor of ferroptosis			[108]
Gm10123	1.43	0	0	0	0	0	0	0	0.65	0	0	0	0	peptidylprolyl isomerase A-like pseudogene	Other	other	other
Cetn2	1.41	0	0	0	0	0	0	0	0.03	0	0	0	0	carcinoembryonic antigen related cell adhesion molecule 1	Nucleus	enzyme	other	calmodulin-related Ca2+ binding protein			[109]
Emc9	1.39	0	0	0	0.27	0	0	0	0	0	0	0	0	ER membrane protein complex subunit 9	Plasma Membrane	other	other
Rnaset2a	1.23	0	0	0	0	0	0	0.31	0	0	0	0	0	ribonuclease T2	Cytoplasm	enzyme	other
Jtb	1.11	0	0	0	0	0	0	0.76	0	0	0	0	0	jumping translocation breakpoint	Plasma Membrane	other	other
6430548M08Rik	-1.39	0	0	0	0	0	0	0	0	-2.55	0	-3	0	KIAA0513	Other	other	other
Fam49a	-1.57	0	0	0	-0.21	0	0	0	0	0	0	-4.89	-2.3	family with sequence similarity 49 member A	Other	other	other
Rab43	-1.83	0	0	0	-0.37	0	0	0	0.21	0	0	-5.31	0	member RAS oncogene family 43	Cytoplasm	enzyme	other	trafficking and sorting of GPCRs; phagosome maturation			[110, 111]
F13a1	-1.87	0	0	-2.94	-0.89	0	0	0	0	0	0	0	0	coagulation factor XIII A chain	Extracellular Space	enzyme	other	coagulation factor
Lfng	-2	0	0	0	-0.69	0	0	0	0	0	0	-3.51	0	O-fucosylpeptide 3-beta-N-acetylglucosaminyltransferase	Cytoplasm	enzyme	other	positive regulator of Notch glycosylation and signaling mediated by Delta-like 1			[112]
Calhm2	-1.13	0	0	0	-0.26	0	0	0	0	0	0	0	0	calcium homeostasis modulator family member 2	Other	other	other	ATP-releasing channel protein	knock-out leads to depressive behavior		[113]
Mapre2	-1.21	0	0	0	-0.25	0	0	0	0	0	0	0	0	microtubule-associated protein, RP/EB family, member 2	Cytoplasm	other	other	kinetocore stabilization	ADHD locus		[114]
Mcmbp	-1.38	0	0	0	-0.26	0	0	0	0	0	0	0	0	minichromosome maintenance complex binding protein	Nucleus	other	other
Csgalnact2	-1.45	0	0	0	0	0	0	0	0	0	0	-4.17	0	chondroitin sulfate N-acetylgalactosaminyltransferase 2	Cytoplasm	enzyme	other
Heg1	-1.56	-1.28	0	0	0	0	0	0	0	0	0	0	0	heart development protein with EGF like domains 1	Plasma Membrane	other	other
Fam107b	-1.62	0	0	0	0	0	0	-2.23	0	0	0	0	0	family with sequence similarity 107 member B	Other	other	other
Ehbp1l1	-1.66	0	0	0	0	0	0	0	-0.09	0	0	0	0	EH domain binding protein 1-like 1	Endosome	other	other	endosome transport			[115]
Nabp1	-1.66	0	0	0	0	0	0	0	0	0	0	-4.26	0	nucleic acid binding protein 1	Nucleus	other	other	single-stranded nucleic acid binding protein
Wdr3	-1.76	0	0	0	0	0	0	0	0	0	0	-5.13	0	WD repeat domain 3	Cytoplasm	other	other		association with schizophrenia		[116]
Pira2	-1.81	0	0	0	-0.38	0	0	0	0	0	0	0	0	paired-Ig-like receptor A2	other	other	other
Ap1g2	-2.24	0	0	0	0	0	0	0	0	0	0	-5.07	0	adaptor related protein complex 1 gamma 2 subunit	Plasma Membrane	endocytic adaptor	other	clathrin mediated endocytosis
Tmc8	-3.33	0	0	0	0	0	0	0	0	0	0	-3.15	0	transmembrane channel like 8	Cytoplasm	other	other	regulates the intracellular distribution of free Zn2+
References
1 Ma, J., et al. (2011) Microglial cystatin F expression is a sensitive indicator for ongoing demyelination with concurrent remyelination. J Neurosci Res 89, 639-649
2 Ofengeim, D., et al. (2017) RIPK1 mediates a disease-associated microglial response in Alzheimer's disease. Proc Natl Acad Sci U S A 114, E8788-E8797
3 Shin, Y.J., et al. (2011) Osteopontin: correlation with phagocytosis by brain macrophages in a rat model of stroke. Glia 59, 413-423
4 Jang, J., et al. (2016) 25-hydroxycholesterol contributes to cerebral inflammation of X-linked adrenoleukodystrophy through activation of the NLRP3 inflammasome. Nat Commun 7, 13129
5 Raniga, K. and Liang, C. (2018) Interferons: Reprogramming the Metabolic Network against Viral Infection. Viruses 10
6 Hegyi, H. (2017) Connecting myelin-related and synaptic dysfunction in schizophrenia with SNP-rich gene expression hubs. Sci Rep 7, 45494
7 Guo, H., et al. (2015) Integration of disease association and eQTL data using a Bayesian colocalisation approach highlights six candidate causal genes in immune-mediated diseases. Hum Mol Genet 24, 3305-3313
8 Krasemann, S., et al. (2017) The TREM2-APOE Pathway Drives the Transcriptional Phenotype of Dysfunctional Microglia in Neurodegenerative Diseases. Immunity 47, 566-581 e569
9 Andersson, U., et al. (2018) High-mobility group box 1 protein (HMGB1) operates as an alarmin outside as well as inside cells. Semin Immunol
10 Pash, J., et al. (1991) Chromosomal protein HMG-14 is overexpressed in Down syndrome. Exp Cell Res 193, 232-235
11 Bsibsi, M., et al. (2014) Demyelination during multiple sclerosis is associated with combined activation of microglia/macrophages by IFN-gamma and alpha B-crystallin. Acta Neuropathol 128, 215-229
12 Liu, Y., et al. (2015) Upregulation of alphaB-crystallin expression in the substantia nigra of patients with Parkinson's disease. Neurobiol Aging 36, 1686-1691
13 Song, G.J., et al. (2016) A novel role for protein tyrosine phosphatase 1B as a positive regulator of neuroinflammation. J Neuroinflammation 13, 86
14 Baudry, M. and Bi, X. (2016) Calpain-1 and Calpain-2: The Yin and Yang of Synaptic Plasticity and Neurodegeneration. Trends Neurosci 39, 235-245
15 Chen, S.X., et al. (2018) Calpain-2 Regulates TNF-alpha Expression Associated with Neuropathic Pain Following Motor Nerve Injury. Neuroscience 376, 142-151
16 Chen, S.X., et al. (2018) Early CALP2 expression and microglial activation are potential inducers of spinal IL-6 upregulation and bilateral pain following motor nerve injury. J Neurochem
17 Peirce, M.J., et al. (2010) Themis2/ICB1 is a signaling scaffold that selectively regulates macrophage Toll-like receptor signaling and cytokine production. PLoS One 5, e11465
18 Hirschhorn, J., et al. (2014) The role of tumor progression locus 2 protein kinase in glial inflammatory response. J Neurochem 128, 919-926
19 Sun, Y., et al. (2006) Vascular endothelial growth factor-B (VEGFB) stimulates neurogenesis: evidence from knockout mice and growth factor administration. Dev Biol 289, 329-335
20 Falk, T., et al. (2011) Vascular endothelial growth factor-B is neuroprotective in an in vivo rat model of Parkinson's disease. Neurosci Lett 496, 43-47
21 Saia, R.S., et al. (2014) Cholecystokinin inhibits inducible nitric oxide synthase expression by lipopolysaccharide-stimulated peritoneal macrophages. Mediators Inflamm 2014, 896029
22 Ohta, H., et al. (2015) Neudesin as a unique secreted protein with multi-functional roles in neural functions, energy metabolism, and tumorigenesis. Front Mol Biosci 2, 24
23 Furlong, C.E., et al. (2016) Paraoxonases-1, -2 and -3: What are their functions? Chem Biol Interact 259, 51-62
24 DeSoto, M.C. (2016) Speculations on vitamin K, VKORC1 genotype and autism. Med Hypotheses 96, 30-33
25 Rietschel, M., et al. (2012) Association between genetic variation in a region on chromosome 11 and schizophrenia in large samples from Europe. Mol Psychiatry 17, 906-917
26 Sakakima, H., et al. (2009) Disruption of the midkine gene (Mdk) delays degeneration and regeneration in injured peripheral nerve. J Neurosci Res 87, 2908-2915
27 Suh, H.S., et al. (2013) Insulin-like growth factor 1 and 2 (IGF1, IGF2) expression in human microglia: differential regulation by inflammatory mediators. J Neuroinflammation 10, 37
28 Cai, L., et al. (2016) ORMDL proteins regulate ceramide levels during sterile inflammation. J Lipid Res 57, 1412-1422
29 Kimura, T., et al. (2015) Endoplasmic Protein Nogo-B (RTN4-B) Interacts with GRAMD4 and Regulates TLR9-Mediated Innate Immune Responses. J Immunol 194, 5426-5436
30 Roberts, A.W., et al. (2017) Tissue-Resident Macrophages Are Locally Programmed for Silent Clearance of Apoptotic Cells. Immunity 47, 913-927 e916
31 Flytzani, S., et al. (2013) Anti-MOG antibodies are under polygenic regulation with the most significant control coming from the C-type lectin-like gene locus. Genes Immun 14, 409-419
32 Shrestha, R., et al. (2014) Lymphocyte-mediated neuroprotection in in vitro models of excitotoxicity involves astrocytic activation and the inhibition of MAP kinase signalling pathways. Neuropharmacology 76 Pt A, 184-193
33 Hoppstadter, J., et al. (2015) Glucocorticoid-induced leucine zipper: a critical factor in macrophage endotoxin tolerance. J Immunol 194, 6057-6067
34 Berrebi, D., et al. (2003) Synthesis of glucocorticoid-induced leucine zipper (GILZ) by macrophages: an anti-inflammatory and immunosuppressive mechanism shared by glucocorticoids and IL-10. Blood 101, 729-738
35 Zhang, H., et al. (2005) The Src family kinases Hck and Fgr negatively regulate neutrophil and dendritic cell chemokine signaling via PIR-B. Immunity 22, 235-246
36 Ip, W.K.E., et al. (2017) Anti-inflammatory effect of IL-10 mediated by metabolic reprogramming of macrophages. Science 356, 513-519
37 Chitu, V., et al. (2016) Emerging Roles for CSF-1 Receptor and its Ligands in the Nervous System. Trends Neurosci 39, 378-393
38 Stanley, E.R. and Chitu, V. (2014) CSF-1 receptor signaling in myeloid cells. Cold Spring Harb Perspect Biol 6
39 Chitu, V., et al. (2015) Phenotypic characterization of a Csf1r haploinsufficient mouse model of adult-onset leukodystrophy with axonal spheroids and pigmented glia (ALSP). Neurobiol Dis 74, 219-228
40 Rice, G.I., et al. (2009) Mutations involved in Aicardi-Goutieres syndrome implicate SAMHD1 as regulator of the innate immune response. Nat Genet 41, 829-832
41 Mori, S., et al. (2016) Neuroimmunology of the Interleukins 13 and 4. Brain Sci 6
42 Bao, Y., et al. (2017) Brd4 modulates the innate immune response through Mnk2-eIF4E pathway-dependent translational control of IkappaBalpha. Proc Natl Acad Sci U S A 114, E3993-E4001
43 Miller, P.G., et al. (2015) Transmembrane TNF-TNFR2 Impairs Th17 Differentiation by Promoting Il2 Expression. J Immunol 195, 2633-2647
44 Ham, B., et al. (2015) TNF Receptor-2 Facilitates an Immunosuppressive Microenvironment in the Liver to Promote the Colonization and Growth of Hepatic Metastases. Cancer Res 75, 5235-5247
45 Heib, V., et al. (2012) Cytip regulates dendritic-cell function in contact hypersensitivity. Eur J Immunol 42, 589-597
46 Dartt, D.A. (2011) Tear lipocalin: structure and function. Ocul Surf 9, 126-138
47 Spittau, B., et al. (2013) Endogenous transforming growth factor-beta promotes quiescence of primary microglia in vitro. Glia 61, 287-300
48 Lobo-Silva, D., et al. (2016) Balancing the immune response in the brain: IL-10 and its regulation. J Neuroinflammation 13, 297
49 Jiang, X., et al. (2017) Downregulation of USP4 Promotes Activation of Microglia and Subsequent Neuronal Inflammation in Rat Spinal Cord After Injury. Neurochem Res 42, 3245-3253
50 Murthy, A., et al. (2012) Notch activation by the metalloproteinase ADAM17 regulates myeloproliferation and atopic barrier immunity by suppressing epithelial cytokine synthesis. Immunity 36, 105-119
51 Sasawatari, S., et al. (2011) The solute carrier family 15A4 regulates TLR9 and NOD1 functions in the innate immune system and promotes colitis in mice. Gastroenterology 140, 1513-1525
52 Zhao, J., et al. (2006) Lipopolysaccharide-activated SHP-1-deficient motheaten microglia release increased nitric oxide, TNF-alpha, and IL-1beta. Glia 53, 304-312
53 Kim, J.H., et al. (2013) DJ-1 facilitates the interaction between STAT1 and its phosphatase, SHP-1, in brain microglia and astrocytes: A novel anti-inflammatory function of DJ-1. Neurobiol Dis 60, 1-10
54 Hartney, J.M., et al. (2010) Arhgef1 regulates alpha5beta1 integrin-mediated matrix metalloproteinase expression and is required for homeostatic lung immunity. Am J Pathol 176, 1157-1168
55 Hadas, S., et al. (2012) Complement receptor-3 negatively regulates the phagocytosis of degenerated myelin through tyrosine kinase Syk and cofilin. J Neuroinflammation 9, 166
56 Lu, R., et al. (2012) CEACAM1 negatively regulates IL-1beta production in LPS activated neutrophils by recruiting SHP-1 to a SYK-TLR4-CEACAM1 complex. PLoS Pathog 8, e1002597
57 Strle, K., et al. (2001) Interleukin-10 in the brain. Crit Rev Immunol 21, 427-449
58 Tsunekawa, T., et al. (2017) Deficiency of PTP1B Attenuates Hypothalamic Inflammation via Activation of the JAK2-STAT3 Pathway in Microglia. EBioMedicine 16, 172-183
59 Gharagozloo, M., et al. (2017) NLR-Dependent Regulation of Inflammation in Multiple Sclerosis- Dependent Regulation of Inflammation in Multiple Sclerosis. Front Immunol 8, 2012
60 Yang, Y., et al. (2015) Transforming Growth Factor Beta-Induced Is Essential for Endotoxin Tolerance Induced by a Low Dose of Lipopolysaccharide in Human Peripheral Blood Mononuclear Cells. Iran J Allergy Asthma Immunol 14, 321-330
61 Fleisher-Berkovich, S., et al. (2010) Distinct modulation of microglial amyloid beta phagocytosis and migration by neuropeptides (i). J Neuroinflammation 7, 61
62 Hidmark, A., et al. (2012) Cutting edge: TLR13 is a receptor for bacterial RNA. J Immunol 189, 2717-2721
63 Beer, S., et al. (2005) Impaired immune responses and prolonged allograft survival in Sly1 mutant mice. Mol Cell Biol 25, 9646-9660
64 Turkieh, A., et al. (2014) Apolipoprotein O is mitochondrial and promotes lipotoxicity in heart. J Clin Invest 124, 2277-2286
65 Lapointe, J. and Hekimi, S. (2008) Early mitochondrial dysfunction in long-lived Mclk1+/- mice. J Biol Chem 283, 26217-26227
66 An, J., et al. (2012) CHCM1/CHCHD6, novel mitochondrial protein linked to regulation of mitofilin and mitochondrial cristae morphology. J Biol Chem 287, 7411-7426
67 Burstein, S.R., et al. (2018) In vitro and in vivo studies of the ALS-FTLD protein CHCHD10 reveal novel mitochondrial topology and protein interactions. Hum Mol Genet 27, 160-177
68 Salhab, M., et al. (2012) High TIMM17A expression is associated with adverse pathological and clinical outcomes in human breast cancer. Breast Cancer 19, 153-160
69 Win, S., et al. (2015) Sab (Sh3bp5) dependence of JNK mediated inhibition of mitochondrial respiration in palmitic acid induced hepatocyte lipotoxicity. J Hepatol 62, 1367-1374
70 Sato, K., et al. (2016) REI/SH3BP5 protein family: New GEFs for Rab11. Cell Cycle 15, 767-769
71 Rothe, T., et al. (2017) The Nuclear Receptor Nr4a1 Acts as a Microglia Rheostat and Serves as a Therapeutic Target in Autoimmune-Driven Central Nervous System Inflammation. J Immunol 198, 3878-3885
72 Paillasse, M.R. and de Medina, P. (2015) The NR4A nuclear receptors as potential targets for anti-aging interventions. Med Hypotheses 84, 135-140
73 Li, H., et al. (2016) The autism-related gene SNRPN regulates cortical and spine development via controlling nuclear receptor Nr4a1. Sci Rep 6, 29878
74 Tentler, D., et al. (2003) A candidate region for Asperger syndrome defined by two 17p breakpoints. Eur J Hum Genet 11, 189-195
75 Sanjo, H., et al. (1998) DRAKs, novel serine/threonine kinases related to death-associated protein kinase that trigger apoptosis. J Biol Chem 273, 29066-29071
76 Mohandas, N., et al. (2018) Epigenome-wide analysis in newborn blood spots from monozygotic twins discordant for cerebral palsy reveals consistent regional differences in DNA methylation. Clin Epigenetics 10, 25
77 Park, J., et al. (2010) Tumor suppressor ras association domain family 5 (RASSF5/NORE1) mediates death receptor ligand-induced apoptosis. J Biol Chem 285, 35029-35038
78 Kohli, M.A., et al. (2016) Segregation of a rare TTC3 variant in an extended family with late-onset Alzheimer disease. Neurol Genet 2, e41
79 Berto, G.E., et al. (2014) The DCR protein TTC3 affects differentiation and Golgi compactness in neurons through specific actin-regulating pathways. PLoS One 9, e93721
80 Chen, Y.J., et al. (2012) Eps8 protein facilitates phagocytosis by increasing TLR4-MyD88 protein interaction in lipopolysaccharide-stimulated macrophages. J Biol Chem 287, 18806-18819
81 Huang, Q.Q., et al. (2008) Role of H2-calponin in regulating macrophage motility and phagocytosis. J Biol Chem 283, 25887-25899
82 Gitik, M., et al. (2014) Phagocytic receptors activate and immune inhibitory receptor SIRPalpha inhibits phagocytosis through paxillin and cofilin. Front Cell Neurosci 8, 104
83 Chen, G.C., et al. (2008) Genetic interactions between Drosophila melanogaster Atg1 and paxillin reveal a role for paxillin in autophagosome formation. Autophagy 4, 37-45
84 Aranda, J.F., et al. (2011) MYADM regulates Rac1 targeting to ordered membranes required for cell spreading and migration. Mol Biol Cell 22, 1252-1262
85 Bendell, A.C., et al. (2017) The Arp2/3 complex binding protein HS1 is required for efficient dendritic cell random migration and force generation. Integr Biol (Camb) 9, 695-708
86 Dart, A.E., et al. (2012) The motor protein myosin 1G functions in FcgammaR-mediated phagocytosis. J Cell Sci 125, 6020-6029
87 Charney, A.W., et al. (2017) Evidence for genetic heterogeneity between clinical subtypes of bipolar disorder. Transl Psychiatry 7, e993
88 Kruer, M.C., et al. (2013) Mutations in gamma adducin are associated with inherited cerebral palsy. Ann Neurol 74, 805-814
89 Doring, Y., et al. (2014) Deficiency of the sialyltransferase St3Gal4 reduces Ccl5-mediated myeloid cell recruitment and arrest: short communication. Circ Res 114, 976-981
90 Mantegazza, A.R., et al. (2004) CD63 tetraspanin slows down cell migration and translocates to the endosomal-lysosomal-MIICs route after extracellular stimuli in human immature dendritic cells. Blood 104, 1183-1190
91 Togi, S., et al. (2016) A New STAT3-binding Partner, ARL3, Enhances the Phosphorylation and Nuclear Accumulation of STAT3. J Biol Chem 291, 11161-11171
92 Mouton-Liger, F., et al. (2014) Developmental molecular and functional cerebellar alterations induced by PCP4/PEP19 overexpression: implications for Down syndrome. Neurobiol Dis 63, 92-106
93 Bychkov, E.R., et al. (2011) Reduced expression of G protein-coupled receptor kinases in schizophrenia but not in schizoaffective disorder. Neurobiol Dis 44, 248-258
94 Reuther, G.W., et al. (2002) RasGRP4 is a novel Ras activator isolated from acute myeloid leukemia. J Biol Chem 277, 30508-30514
95 Battram, A.M., et al. (2017) The Phosphatidylinositol 3,4,5-trisphosphate (PI(3,4,5)P3) Binder Rasa3 Regulates Phosphoinositide 3-kinase (PI3K)-dependent Integrin alphaIIbbeta3 Outside-in Signaling. J Biol Chem 292, 1691-1704
96 Pazdrak, K., et al. (2008) Cross-talk between ICAM-1 and granulocyte-macrophage colony-stimulating factor receptor signaling modulates eosinophil survival and activation. J Immunol 180, 4182-4190
97 Gleeson, E.M., et al. (2014) Activated factor X signaling via protease-activated receptor 2 suppresses pro-inflammatory cytokine production from lipopolysaccharide-stimulated myeloid cells. Haematologica 99, 185-193
98 Iwao, B., et al. (2016) Functional expression of choline transporter like-protein 1 (CTL1) and CTL2 in human brain microvascular endothelial cells. Neurochem Int 93, 40-50
99 Sun, Y. and Li, H. (2013) Functional characterization of SAG/RBX2/ROC2/RNF7, an antioxidant protein and an E3 ubiquitin ligase. Protein Cell 4, 103-116
100 Feng, L., et al. (2011) SH3KBP1-binding protein 1 prevents epidermal growth factor receptor degradation by the interruption of c-Cbl-CIN85 complex. Cell Biochem Funct 29, 589-596
101 Takahashi, D., et al. (2013) KLHL2 interacts with and ubiquitinates WNK kinases. Biochem Biophys Res Commun 437, 457-462
102 Smith, D.J., et al. (2016) Genome-wide analysis of over 106 000 individuals identifies 9 neuroticism-associated loci. Mol Psychiatry 21, 1644
103 Durzynska, I., et al. (2017) STK40 Is a Pseudokinase that Binds the E3 Ubiquitin Ligase COP1. Structure 25, 287-294
104 Kobayashi, Y., et al. (2017) Severe leukoencephalopathy with cortical involvement and peripheral neuropathy due to FOLR1 deficiency. Brain Dev 39, 266-270
105 Sandor, C., et al. (2017) Whole-exome sequencing of 228 patients with sporadic Parkinson's disease. Sci Rep 7, 41188
106 Gavet, O., et al. (2003) Centrin4p, a novel mammalian centrin specifically expressed in ciliated cells. Mol Biol Cell 14, 1818-1834
107 Ferrando-Miguel, R., et al. (2004) Protein levels of genes encoded on chromosome 21 in fetal Down Syndrome brain (Part V): overexpression of phosphatidyl-inositol-glycan class P protein (DSCR5). Amino Acids 26, 255-261
108 Doll, S., et al. (2017) ACSL4 dictates ferroptosis sensitivity by shaping cellular lipid composition. Nat Chem Biol 13, 91-98
109 Ying, G., et al. (2014) Centrin 2 is required for mouse olfactory ciliary trafficking and development of ependymal cilia planar polarity. J Neurosci 34, 6377-6388
110 Li, C., et al. (2017) The GTPase Rab43 Controls the Anterograde ER-Golgi Trafficking and Sorting of GPCRs. Cell Rep 21, 1089-1101
111 Seto, S., et al. (2011) Rab GTPases regulating phagosome maturation are differentially recruited to mycobacterial phagosomes. Traffic 12, 407-420
112 Nikolaou, N., et al. (2009) Lunatic fringe promotes the lateral inhibition of neurogenesis. Development 136, 2523-2533
113 Jun, M., et al. (2018) Calhm2 governs astrocytic ATP releasing in the development of depression-like behaviors. Mol Psychiatry 23, 1091
114 Vilor-Tejedor, N., et al. (2016) Assessment of Susceptibility Risk Factors for ADHD in Imaging Genetic Studies. J Atten Disord
115 Nakajo, A., et al. (2016) EHBP1L1 coordinates Rab8 and Bin1 to regulate apical-directed transport in polarized epithelial cells. J Cell Biol 212, 297-306
116 Kobayashi, M., et al. (2018) Association studies of WD repeat domain 3 and chitobiosyldiphosphodolichol beta-mannosyltransferase genes with schizophrenia in a Japanese population. PLoS One 13, e0190991
